# Deep data mining reveals variable abundance and distribution of microbial reproductive manipulators within and among diverse host species

**DOI:** 10.1101/679837

**Authors:** Paloma Medina, Shelbi L Russell, Kavya Aswadhati, Russell Corbett-Detig

## Abstract

Bacterial symbionts that manipulate the reproduction of their hosts are important factors in invertebrate ecology and evolution. Studying the genomic and phenotypic diversity of reproductive manipulators can improve efforts to control infectious diseases and contribute to our understanding of host-symbiont evolution. Despite the vast genomic and phenotypic diversity of reproductive manipulators, only a handful of strains are used as biological control agents because little is known about the broad scale infection frequencies and densities of these bacteria in nature. Here we develop a data mining approach to quantify the number of arthropod and nematode host species infected with *Wolbachia* and other reproductive manipulators such as *Rickettsia* and *Spiroplasma*. Across the entire Sequence Read Archive (SRA) database, we found reproductive manipulators infected 2,083 arthropod and 119 nematode samples, representing 240 and 8 species, respectively. After accounting for sampling and infection frequency differences among species, we estimated that *Wolbachia* infects approximately 44% of all arthropod species and 34% of all nematode species. In contrast, we estimated other reproductive manipulators infect 1-8% of arthropod and nematode species. Next, we explored another important biological parameter: the relative bacterial density, or titer, within hosts. We found variation in titer within and between arthropod species to be large, and that host species explains approximately 36% of variation in titer across our dataset. This suggests bacterial strain and/or host species plays a role in shaping bacterial densities within and between host species. By leveraging the model system *Drosophila melanogaster*, we also found a number of host SNPs associated with titer in genes potentially relevant to host interactions with *Wolbachia*, suggesting bacterial induced host genome evolution. Our study demonstrates that data mining is a powerful tool to understand host-symbiont co-evolution and opens an array of previously inaccessible questions for further analysis.
