## Supplementary Table S1 for "Deep data mining reveals variable abundance and distribution of microbial reproductive manipulators within and among diverse host species"

### Sheet: Sheet1
Table S1. Reproductive Manipulator Reference Information. Accesssion information for the reproductive manipulator reference genomes used in our BLAST database.
ASSEMBLY NAME	ORGANISM NAME	TAXID	BIOSAMPLE	BIOPROJECT	SUBMITTER	DATE	RELEASE TYPE
ASM42956v1	Arsenophonus nasoniae DSM 15247 (son-killer infecting Nasonia vitripennis)	1121018	SAMN02440620	PRJNA185551	DOE Joint Genome Institute	2013-09-05	major
ASM75790v1	Arsenophonus endosymbiont str. Hangzhou of Nilaparvata lugens (enterobacteria)	1247024	SAMN03078484	PRJNA177650	Nilaparvata lugens Genome Consortium	2014-09-25	major
ASM153466v1	Arsenophonus symbiont of Lipoptena fortisetosa (enterobacteria)	634113	SAMN04338047	PRJNA306001	University of South Bohemia	2016-01-25	major
ASM40093v1	Spiroplasma chrysopicola DF-1 (mycoplasmas)	1276227	SAMN02602968	PRJNA184747	Academia Sinica	2013-05-22	major
ASM40095v1	Spiroplasma syrphidicola EA-1 (mycoplasmas)	1276229	SAMN02602969	PRJNA184748	Academia Sinica	2013-05-22	major
ASM43943v1	Spiroplasma taiwanense CT-1 (mycoplasmas)	1276220	SAMN02602966	PRJNA184744	Academia Sinica	2013-07-17	major
ASM43945v1	Spiroplasma diminutum CUAS-1 (mycoplasmas)	1276221	SAMN02602967	PRJNA184745	Academia Sinica	2013-07-17	major
ASM50093v1	Spiroplasma apis B31 (mycoplasmas)	1276258	SAMN02641479	PRJNA184751	Academia Sinica	2013-12-03	major
ASM51736v1	Spiroplasma mirum ATCC 29335 (mycoplasmas)	838561	SAMN02641528	PRJNA49731	Nanjing Normal University	2014-01-09	major
ASM56517v1	Spiroplasma culicicola AES-1 (mycoplasmas)	1276246	SAMN03081474	PRJNA184749	Academia Sinica	2014-02-07	major
ASM56519v1	Spiroplasma mirum ATCC 29335 (mycoplasmas)	838561	SAMN03081484	PRJNA217816	Louisiana State Universtiy	2014-02-07	major
ASM56521v1	Spiroplasma sabaudiense Ar-1343 (mycoplasmas)	1276257	SAMN03081504	PRJNA184750	Academia Sinica	2014-02-07	major
ASM102924v1	Spiroplasma atrichopogonis (mycoplasmas)	1114980	SAMN03488049	PRJNA253349	Academia Sinica	2015-06-17	major
ASM102926v1	Spiroplasma eriocheiris (mycoplasmas)	315358	SAMN03488050	PRJNA253647	Academia Sinica	2015-06-17	major
ASM126271v1	Spiroplasma turonicum (mycoplasmas)	216946	SAMN03948565	PRJNA291635	Beltsville Agricultural Research Center	2015-08-07	major
ASM126715v1	Spiroplasma litorale (mycoplasmas)	216942	SAMN03938703	PRJNA253651	Academia Sinica	2015-08-13	major
ASM127487v1	Spiroplasma kunkelii CR2-3x (mycoplasmas)	273035	SAMN03269975	PRJNA270865	Beltsville Agricultural Research Center	2015-08-26	major
ASM128104v1	Spiroplasma cantharicola (mycoplasmas)	362837	SAMN03955382	PRJNA253642	Academia Sinica	2015-09-11	major
ASM151371v1	Spiroplasma turonicum (mycoplasmas)	216946	SAMN04219521	PRJNA253654	Academia Sinica	2016-01-12	major
ASM171553v1	Spiroplasma helicoides (mycoplasmas)	216938	SAMN05578878	PRJNA253649	Academia Sinica	2016-08-29	major
ASM179279v1	Spiroplasma sp. TU-14 (mycoplasmas)	1898044	SAMN05729610	PRJNA341843	Academia Sinica	2016-10-20	major
ASM188649v1	Spiroplasma sp. NBRC 100390 (mycoplasmas)	1914410	SAMN05954264	PRJNA351766	Academia Sinica	2016-11-28	major
ASM188685v1	Spiroplasma citri (mycoplasmas)	2133	SAMN04110376	PRJNA296877	Beltsville Agricultural Research Center	2016-11-28	major
ASM202834v1	Spiroplasma eriocheiris CCTCC M 207170 (mycoplasmas)	743698	SAMN03418104	PRJNA46263	Chinese National Human Genome Center at Shanghai	2017-03-15	major
ASM223757v1	Spiroplasma corruscae (mycoplasmas)	216934	SAMN07267299	PRJNA253645	Academia Sinica	2017-07-31	major
ASM279526v1	Spiroplasma clarkii (mycoplasmas)	2139	SAMN07540836	PRJNA253644	Academia Sinica	2017-11-23	major
ASM281355v1	Spiroplasma floricola (mycoplasmas)	216937	SAMN07981470	PRJNA205099	Academia Sinica	2017-12-07	major
ASM286554v1	Spiroplasma monobiae MQ-1 (mycoplasmas)	1336748	SAMN03651236	PRJNA205098	Academia Sinica	2018-01-07	major
ASM333977v1	Spiroplasma phoeniceum P40 (mycoplasmas)	1276259	SAMN08579949	PRJNA435429	Beltsville Agricultural Research Center	2018-07-25	major
ASM336377v1	Spiroplasma alleghenense (mycoplasmas)	216931	SAMN09726146	PRJNA205100	Academia Sinica	2018-08-07	major
ASM702v1	Rickettsia conorii str. Malish 7 (a-proteobacteria)	272944	SAMN02603141	PRJNA42	CNRS	2002-11-25	major
ASM804v1	Rickettsia typhi str. Wilmington (a-proteobacteria)	257363	SAMN02603327	PRJNA10679	Human Genome Sequencing Center, Baylor College of Medicine	2004-08-19	major
ASM1214v1	Rickettsia felis URRWXCal2 (a-proteobacteria)	315456	SAMN02603143	PRJNA13884	CNRS	2005-06-07	major
ASM1238v1	Rickettsia bellii RML369-C (a-proteobacteria)	336407	SAMN02603144	PRJNA13996	CNRS	2006-04-05	major
ASM1434v1	Rickettsia canadensis str. McKiel (a-proteobacteria)	293613	SAMN02604083	PRJNA12952	Univ. Iowa	2007-10-01	major
ASM1662v1	Rickettsia massiliae MTU5 (a-proteobacteria)	416276	SAMN02603147	PRJNA18271	CNRS	2007-10-04	major
ASM1744v3	Rickettsia rickettsii str. Iowa (a-proteobacteria)	452659	SAMN02603768	PRJNA19943	Rocky Mountain Laboratories	2015-02-03
ASM1820v1	Rickettsia akari str. Hartford (agent of rickettsialpox)	293614	SAMN02604084	PRJNA12953	Univ. Iowa	2007-10-02	major
ASM1822v1	Rickettsia rickettsii str. 'Sheila Smith' (a-proteobacteria)	392021	SAMN02603386	PRJNA9636	Institute for Systems Biology	2007-10-02	major
ASM1824v1	Rickettsia bellii OSU 85-389 (a-proteobacteria)	391896	SAMN02604191	PRJNA17237	University of Iowa	2007-10-02	major
ASM2152v1	Rickettsia peacockii str. Rustic (a-proteobacteria)	562019	SAMN02604073	PRJNA31309	U of MN Entomology	2009-05-29	major
ASM2278v1	Rickettsia prowazekii str. Rp22 (a-proteobacteria)	449216	SAMN02604077	PRJNA19813	Unite des Rickettsies, CNRS, Marseille	2010-03-30	major
ASM2300v1	Rickettsia africae ESF-5 (a-proteobacteria)	347255	SAMN02603146	PRJNA18269	CNRS	2009-04-29	major
ASM19573v1	Rickettsia prowazekii str. Madrid E (a-proteobacteria)	272947	SAMEA3138318	PRJNA43	Uppsala Univ.	2003-05-06	major
ASM22120v1	Rickettsia heilongjiangensis 054 (a-proteobacteria)	1032845	SAMN02602971	PRJNA66907	Academy of Military Medical Sciences, The Institute of Microbiology and Epidemiology, China	2011-07-22	major
ASM23784v1	Rickettsia slovaca 13-B (a-proteobacteria)	941638	SAMN02603145	PRJNA15712	CNRS	2011-12-13	major
ASM25236v1	Rickettsia slovaca str. D-CWPP (a-proteobacteria)	1105109	SAMN02603557	PRJNA75033	Los Alamos National Laboratory	2012-03-09	major
ASM27716v1	Rickettsia prowazekii str. Chernikova (a-proteobacteria)	1105094	SAMN02603542	PRJNA74999	Los Alamos National Laboratory	2012-03-21	major
ASM27718v1	Rickettsia prowazekii str. Katsinyian (a-proteobacteria)	1105095	SAMN02603543	PRJNA75001	Los Alamos National Laboratory	2012-03-21	major
ASM27720v1	Rickettsia prowazekii str. BuV67-CWPP (a-proteobacteria)	1105096	SAMN02603544	PRJNA75003	Los Alamos National Laboratory	2012-03-21	major
ASM27724v1	Rickettsia prowazekii str. GvV257 (a-proteobacteria)	1105098	SAMN02603546	PRJNA75007	Los Alamos National Laboratory	2012-03-21	major
ASM27726v1	Rickettsia prowazekii str. RpGvF24 (a-proteobacteria)	1105099	SAMN02603547	PRJNA75009	Los Alamos National Laboratory	2012-03-21	major
ASM27728v1	Rickettsia typhi str. TH1527 (a-proteobacteria)	1003201	SAMN02603529	PRJNA65219	Los Alamos National Lab	2012-03-21	major
ASM27730v1	Rickettsia typhi str. B9991CWPP (a-proteobacteria)	1003202	SAMN02603530	PRJNA65221	Los Alamos National Lab	2012-03-21	major
ASM28359v1	Rickettsia japonica YH (a-proteobacteria)	652620	SAMD00060967	PRJDA38487	Yamaguchi University	2011-09-30	major
ASM28377v1	Rickettsia rickettsii str. Colombia (a-proteobacteria)	1105102	SAMN02603550	PRJNA75019	Los Alamos National Laboratory	2012-02-17	major
ASM28379v1	Rickettsia rickettsii str. Arizona (a-proteobacteria)	1105105	SAMN02603553	PRJNA75025	Los Alamos National Laboratory	2012-02-17	major
ASM28381v1	Rickettsia rickettsii str. Hino (a-proteobacteria)	1105100	SAMN02603548	PRJNA75011	Los Alamos National Laboratory	2012-02-17	major
ASM28391v1	Rickettsia canadensis str. CA410 (a-proteobacteria)	1105107	SAMN02603555	PRJNA75029	Los Alamos National Laboratory	2012-02-17	major
ASM28393v1	Rickettsia rickettsii str. Hlp2 (a-proteobacteria)	1105101	SAMN02603549	PRJNA75015	Los Alamos National Laboratory	2012-02-17	major
ASM28395v1	Rickettsia rickettsii str. Brazil (a-proteobacteria)	1105104	SAMN02603552	PRJNA75023	Los Alamos National Laboratory	2012-02-17	major
ASM28399v1	Rickettsia philipii str. 364D (a-proteobacteria)	481009	SAMN02603554	PRJNA75027	Los Alamos National Laboratory	2012-02-17	major
ASM28405v1	Rickettsia amblyommatis str. GAT-30V (a-proteobacteria)	1105111	SAMN02603561	PRJNA75043	Los Alamos National Laboratory	2012-03-01	major
ASM28407v1	Rickettsia rhipicephali str. 3-7-female6-CWPP (a-proteobacteria)	1105113	SAMN02603560	PRJNA75041	Los Alamos National Laboratory	2012-03-01	major
ASM28415v1	Rickettsia australis str. Cutlack (a-proteobacteria)	1105110	SAMN02603558	PRJNA75037	Los Alamos National Laboratory	2012-03-01	major
ASM28417v1	Rickettsia montanensis str. OSU 85-930 (a-proteobacteria)	1105114	SAMN02603562	PRJNA75045	Los Alamos National Laboratory	2012-03-01	major
ASM28419v1	Rickettsia parkeri str. Portsmouth (a-proteobacteria)	1105108	SAMN02603556	PRJNA75031	Los Alamos National Laboratory	2012-03-01	major
ASM36390v1	Rickettsia prowazekii str. NMRC Madrid E (a-proteobacteria)	1290427	SAMN01983875	PRJNA188523	Naval Medical Research Center	2013-04-11	major
ASM36740v1	Rickettsia prowazekii str. Breinl (a-proteobacteria)	1290428	SAMN01983876	PRJNA188530	Naval Medical Research Center	2013-04-11	major
RMONA_1	Rickettsia monacensis (a-proteobacteria)	109232	SAMEA4532341	PRJEB4369	UMENT	2015-01-22	major
ASM83152v1	Rickettsia rickettsii str. R (a-proteobacteria)	1338411	SAMN03324097	PRJNA205162	Rocky Mountain Laboratories	2015-02-03	major
ASM83154v1	Rickettsia rickettsii str. Morgan (a-proteobacteria)	1337396	SAMN03324096	PRJNA205204	Rocky Mountain Laboratories	2015-02-03	major
ASM127379v1	Rickettsia amblyommatis (a-proteobacteria)	33989	SAMN03997007	PRJNA256465	University of Minnesota	2015-08-25	major
ASM144247v1	Rickettsia rhipicephali (a-proteobacteria)	33992	SAMN04240637	PRJNA301161	University of Minnesota	2015-11-10	major
ASM160221v1	Rickettsia prowazekii (a-proteobacteria)	782	SAMN04216069	PRJNA257008	cBio Corp	2016-03-30	major
ASM195099v1	Rickettsia rickettsii (a-proteobacteria)	783	SAMN06133288	PRJNA357110	NIAID	2017-01-12	major
ASM195101v1	Rickettsia rickettsii (a-proteobacteria)	783	SAMN06133287	PRJNA357110	NIAID	2017-01-12	major
ASM207831v1	Rickettsia bellii (a-proteobacteria)	33990	SAMN04576394	PRJNA316319	University of New Hampshire	2017-04-04	major
ASM207833v1	Rickettsia amblyommatis (a-proteobacteria)	33989	SAMN04576393	PRJNA316319	University of New Hampshire	2017-04-04	major
ASM228590v1	Rickettsia sp. MEAM1 (Bemisia tabaci) (a-proteobacteria)	1182263	SAMN05292331	PRJNA312470	Cornell University	2017-09-05	major
ASM235669v1	Rickettsia japonica (a-proteobacteria)	35790	SAMD00053838	PRJDB4932	Department of Microbiology, Graduate School of Medical and Dental Sciences, Kagoshima University	2017-01-23	major
ASM235711v1	Rickettsia japonica (a-proteobacteria)	35790	SAMD00053842	PRJDB4932	Department of Microbiology, Graduate School of Medical and Dental Sciences, Kagoshima University	2017-01-23	major
ASM235713v1	Rickettsia japonica (a-proteobacteria)	35790	SAMD00053847	PRJDB4932	Department of Microbiology, Graduate School of Medical and Dental Sciences, Kagoshima University	2017-01-23	major
ASM235715v1	Rickettsia japonica (a-proteobacteria)	35790	SAMD00053848	PRJDB4932	Department of Microbiology, Graduate School of Medical and Dental Sciences, Kagoshima University	2017-01-23	major
ASM235717v1	Rickettsia japonica (a-proteobacteria)	35790	SAMD00053840	PRJDB4932	Department of Microbiology, Graduate School of Medical and Dental Sciences, Kagoshima University	2017-01-23	major
ASM235719v1	Rickettsia japonica (a-proteobacteria)	35790	SAMD00053846	PRJDB4932	Department of Microbiology, Graduate School of Medical and Dental Sciences, Kagoshima University	2017-01-23	major
ASM235721v1	Rickettsia japonica (a-proteobacteria)	35790	SAMD00053845	PRJDB4932	Department of Microbiology, Graduate School of Medical and Dental Sciences, Kagoshima University	2017-01-23	major
ASM235723v1	Rickettsia japonica (a-proteobacteria)	35790	SAMD00053844	PRJDB4932	Department of Microbiology, Graduate School of Medical and Dental Sciences, Kagoshima University	2017-01-23	major
ASM235725v1	Rickettsia japonica (a-proteobacteria)	35790	SAMD00053843	PRJDB4932	Department of Microbiology, Graduate School of Medical and Dental Sciences, Kagoshima University	2017-01-23	major
ASM235727v1	Rickettsia japonica (a-proteobacteria)	35790	SAMD00053841	PRJDB4932	Department of Microbiology, Graduate School of Medical and Dental Sciences, Kagoshima University	2017-01-23	major
ASM235729v1	Rickettsia japonica (a-proteobacteria)	35790	SAMD00053839	PRJDB4932	Department of Microbiology, Graduate School of Medical and Dental Sciences, Kagoshima University	2017-01-23	major
ASM15673v1	Wolbachia endosymbiont of Culex quinquefasciatus JHB (a-proteobacteria)	569881	SAMN02471874	PRJNA32209	University of Maryland Center for Bioinformatics and Computational Biology	2008-11-18	major
ASM175266v1	Wolbachia pipientis (a-proteobacteria)	955	SAMN05806092	PRJNA343941	Oregon State University	2016-10-05	major
ASM30688v1	Wolbachia endosymbiont of Onchocerca ochengi (a-proteobacteria)	100901	SAMEA2272360	PRJEA81837	University of Liverpool	2012-07-30	major
ASM802v1	Wolbachia endosymbiont of Drosophila melanogaster (a-proteobacteria)	163164	SAMN02604000	PRJNA272	TIGR	2004-02-05	major
ASM82931v1	Wolbachia endosymbiont of Cimex lectularius (a-proteobacteria)	246273	SAMD00061059	PRJDB748	The Open University of Japan	2014-06-10	major
ASM838v1	Wolbachia endosymbiont strain TRS of Brugia malayi (a-proteobacteria)	292805	SAMN02603678	PRJNA12475	New England Biolabs, Inc.	2005-02-02	major
ASM317691v1	Candidatus Cardinium hertigii (CFB group bacteria)	247481	SAMN09237133	PRJNA224116	University of Illinois	2018-05-30	major
ASM378869v1	Candidatus Cardinium hertigii (CFB group bacteria)	247481	SAMN04393204	PRJNA308318	Oregon State University	2018-11-16	major
CCh_cEper1	Cardinium endosymbiont cEper1 of Encarsia pergandiella (CFB group bacteria)	1231626	SAMEA2272294	PRJEA66421	University of Vienna	2012-09-13	major
CHV_1	Cardinium endosymbiont cBtQ1 of Bemisia tabaci (CFB group bacteria)	1354314	SAMEA3139007	PRJEB4234	ICBIBE	2014-04-14	major
ASM335190v1	Cardinium endosymbiont of Sogatella furcifera (CFB group bacteria)	650378	SAMN07279999	PRJNA391988	University of Science and Technology of China	2018-08-01	major
ASM802v1	Wolbachia endosymbiont of Drosophila melanogaster (a-proteobacteria)	163164	SAMN02604000	PRJNA272	TIGR	2004-02-05	major
ASM838v1	Wolbachia endosymbiont strain TRS of Brugia malayi (a-proteobacteria)	80849	SAMN02603678	PRJNA12475	New England Biolabs, Inc.	2005-02-02	major
ASM2228v1	Wolbachia sp. wRi (a-proteobacteria)	66084	SAMN02603205	PRJNA33273	Dept. of Molecular Evolution, Evolutionary	2009-03-24	major
ASM7300v1	Wolbachia endosymbiont of Culex quinquefasciatus Pel (a-proteobacteria)	263437	SAMEA1705930	PRJNA30313	Wellcome Trust Sanger Institute	2008-06-13	major
WVB_1.0	Wolbachia endosymbiont wVitB of Nasonia vitripennis (a-proteobacteria)	180837	SAMN02472067	PRJNA61407	Vanderbilt University	2011-04-22	major
ASM20878v1	Wolbachia endosymbiont of Culex pipiens molestus (a-proteobacteria)	263438	SAMEA2272196	PRJEA52451	Wellcome Trust Sanger Institute	2010-12-01	major
ASM30688v1	Wolbachia endosymbiont of Onchocerca ochengi (a-proteobacteria)	100901	SAMEA2272360	PRJEA81837	University of Liverpool	2012-07-30	major
wACP3	Wolbachia endosymbiont of Diaphorina citri (a-proteobacteria)	116598	SAMN02428956	PRJNA29451	National Psyllid Wolbachia Genome Consortium	2013-01-15	major
ASM33379v2	Wolbachia endosymbiont str. valsugana of Drosophila suzukii (a-proteobacteria)	553633	SAMEA2271959	PRJEB596	CRI-FEM	2013-01-11	major
ASM37658v1	Wolbachia endosymbiont of Drosophila simulans wNo (a-proteobacteria)	77038	SAMN02604272	PRJNA176302	Uppsala University	2013-04-22	major
GCF_000530755.1	Wolbachia endosymbiont of Onchocerca volvulus str. Cameroon (a-proteobacteria)	77551	SAMEA3138891	PRJEB4840	SC	2014-01-24	major
GCF_000689175.1	Wolbachia endosymbiont of Glossina morsitans morsitans (a-proteobacteria)	1150948	SAMN02768711	PRJNA218057	University of Patras	2014-05-09	major
GCF_000723225.2	Wolbachia endosymbiont wPip_Mol of Culex molestus (a-proteobacteria)	329647	SAMEA3139020	PRJEB4607	WTSI	2015-04-20	major
ASM82931v1	Wolbachia endosymbiont of Cimex lectularius (a-proteobacteria)	246273	SAMD00061059	PRJDB748	The Open University of Japan	2014-06-10	major
ASM102756v1	Wolbachia endosymbiont of Armadillidium vulgare str. wVulC (a-proteobacteria)	77039	SAMN03322720	PRJNA172253	Universite de Poitiers Écologie et Biologie des Interactions, UMR CNRS 7267	2015-06-18	major
ASM126658v1	Wolbachia endosymbiont of Operophtera brumata (a-proteobacteria)	1620420	SAMN03375746	PRJNA276497	Wageningen University	2015-08-11	major
GCF_001439985.1	Wolbachia endosymbiont of Trichogramma pretiosum (a-proteobacteria)	125593	SAMN04092459	PRJNA168121	The i5k Initiative	2016-01-07	major
ASM164801v1	Wolbachia endosymbiont of Dactylopius coccus (a-proteobacteria)	1605993	SAMN03330029	PRJNA274698	Universidad Nacional Autonoma de Mexico	2016-05-19	major
ASM167569v1	Wolbachia endosymbiont of Nomada flava (a-proteobacteria)	1854759	SAMN05171506	PRJNA322628	University of Liverpool	2016-06-23	major
ASM167571v1	Wolbachia endosymbiont of Nomada leucophthalma (a-proteobacteria)	1854758	SAMN05171505	PRJNA322628	University of Liverpool	2016-06-23	major
ASM167577v1	Wolbachia endosymbiont of Nomada panzeri (a-proteobacteria)	1854760	SAMN05171517	PRJNA322628	University of Liverpool	2016-06-23	major
ASM167578v1	Wolbachia endosymbiont of Nomada ferruginata (a-proteobacteria)	1854761	SAMN05171518	PRJNA322628	University of Liverpool	2016-06-23	major
ASM175266v1	Wolbachia pipientis (a-proteobacteria)	955	SAMN05806092	PRJNA343941	Oregon State University	2016-10-05	major
ASM193175v2	Wolbachia endosymbiont of Folsomia candida (a-proteobacteria)	169402	SAMN04229547	PRJNA300838	VU Amsterdam	2018-06-25	major
ASM220423v2	Wolbachia endosymbiont of Wuchereria bancrofti (a-proteobacteria)	96496	SAMN07236930	PRJNA388334	University of Maryland Baltimore	2017-07-07	major
ASM230052v1	Wolbachia endosymbiont of Drosophila subpulchrella (a-proteobacteria)	2033655	SAMN07599555	PRJNA401169	Edinburgh Genomics	2017-09-13	major
ASM334434v1	Wolbachia endosymbiont of Cylisticus convexus (a-proteobacteria)	118728	SAMN08742162	PRJNA439208	Universite de Poitiers ecologie et Biologie des Interactions, UMR CNRS 7267	2018-07-27	major
ASM479541v1	Wolbachia endosymbiont of Aedes albopictus (a-proteobacteria)	167957	SAMN10519629	PRJNA508212	New England Biolabs	2019-04-15	major
ASM479597v1	Wolbachia endosymbiont of Drosophila mauritiana (a-proteobacteria)	109663	SAMN10519765	PRJNA508212	New England Biolabs	2019-04-16	major
ASM586209v1	Wolbachia endosymbiont of Drosophila santomea (a-proteobacteria)	260917	SAMN11791416	PRJNA543889	University of Montana	2019-05-27	major
ASM586211v1	Wolbachia endosymbiont of Drosophila yakuba (a-proteobacteria)	260915	SAMN11791414	PRJNA543889	University of Montana	2019-05-27	major
ASM586213v1	Wolbachia endosymbiont of Drosophila teissieri (a-proteobacteria)	260916	SAMN11791415	PRJNA543889	University of Montana	2019-05-27	major
ASM633452v1	Wolbachia endosymbiont of Leptopilina clavipes (a-proteobacteria)	260213	SAMN08961936	PRJNA84205	Leiden University Medical Center	2019-06-12	major
ASM654229v1	Wolbachia endosymbiont of Carposina sasakii (a-proteobacteria)	2591635	SAMN12136010	PRJNA550963	Institute of plant and environmrnt protection beijing academy of agriculture and forestry sciences	2019-07-02	major
ASM711501v1	Wolbachia endosymbiont of Laodelphax striatellus (a-proteobacteria)	368602	SAMN06191540	PRJNA359400	Nanjing Agricultural University	2019-07-18	major
ASM711504v1	Wolbachia endosymbiont of Nilaparvata lugens (a-proteobacteria)	357143	SAMN06237155	PRJNA362279	Nanjing Agricultural University	2019-07-18	major
ASM803321v1	Wolbachia endosymbiont of Drosophila ananassae (a-proteobacteria)	307502	SAMN10261083	PRJNA393867	University of Maryland Baltimore	2019-08-20	major
ASM824506v1	Wolbachia endosymbiont of Chrysomya megacephala (a-proteobacteria)	1335053	SAMN06885781	PRJNA385248	Nanyang Technological University	2019-09-03	major
ASM901293v1	Wolbachia endosymbiont of Nasonia oneida (a-proteobacteria)	2175860	SAMN09006831	PRJNA454452	Auburn University	2019-10-11	major
