## Supplementary Table S4 for "Deep data mining reveals variable abundance and distribution of microbial reproductive manipulators within and among diverse host species"

### Sheet: Sheet1
Table S4. Validation of our BLAST-based approach in identifying divergent Wolbachia strains. We list summary statistics of reads mapped from diverse Wolbachia host samples generated by our BLAST-based approach. Samples with > 1x estimated coverage and > 0.9 estimated coverage were considered positive for Wolbachia infection.
SRR Name	SRR Supergroup	Reference	Reference Assembly	Reads Sampled	Estimated Coverage	Variance Coefficient	Breadth of Coverage
SRR1221705	F	wolbachia4 (wCle)	NZ_AP013028.1	2000000	8.968	0.542	0.972
SRR1222146	H	wolbachia1 (wMel)	NC_002978.6	2000000	0.619	4.141	0.272
SRR1222150	B	wolbachia5 (wPip)	NZ_DS996944.1	2000000	3.601	1.029	0.751
SRR1222159	E	wolbachia1 (wMel)	NC_002978.6	2000000	2.935	1.458	0.894
SRR1222146	H	wolbachia2 (wBm)	NC_006833.1	71496142	0.334	5.522	0.949
SRR1222150	B	wolbachia1 (wMel)	NC_002978.6	95266780	1.579	0.975	0.984
SRR1222159	E	wolbachia1 (wMel)	NC_002978.6	32383518	2.935	1.537	0.961
