## Supplementary Table S6 for "Deep data mining reveals variable abundance and distribution of microbial reproductive manipulators within and among diverse host species"

### Sheet: Sheet1
Table S6. Our arthropod SRA dataset shows far less bias towards high infection frequencies in species with large sample sizes compared to the dataset of Hilgenboecker 2008. We list our arthropoda sample distribution and infection frequency results compared to Hilgenboecker’s 2008 data set and results. Sample sets were determined by the number of individuals within species (n). The number of speci…
n	Number of Arthropoda Species in Our Dataset With n Individuals	Number of Arthropoda Species in Hilgenboeker's Dataset With n Individuals
1	887 (0.10)	547 (0.19)
2	178 (0.09)	110 (0.21)
10	8 (0.012)	6 (0.33)
>=10	105 (0.10)	115 (0.54)
>100	19 (0.09)	13 (0.92)
