## Supplementary Table S7 and S8 for "Deep data mining reveals variable abundance and distribution of microbial reproductive manipulators within and among diverse host species"

### Sheet: Sheet1
Table S7. Accuracy of our method's ability to identify positive infections in Drosophila of the DGRP using two million sequencing reads from a sample. Six different divergent Wolbachia reference sequences were used to classify the infection status of each Drosophila sample. Two million reads were used to classify the Wolbachia infection status of each sample. False and true positives and negative…
Reference (Supergroup)	True Positive	True Negative	False Positive	False Negative	False Positive Rate	False Negative Rate
wMel (Supergroup A)	85	73	0	0	0	0
wBm (Supergroup D)	85	73	0	0	0	0
wCle (Supergroup F)	83	73	0	2	0	0.0235294
wOo (Supergroup C)	73	73	0	12	0	0.141176
wPip (Supergroup B)	62	73	0	23	0	0.270588
wPpe (Supergroup L)	0	73	0	85	0	1
Table S8. Accuracy of our method's ability to identify positive infections in Drosophila of the DGRP using all sequencing reads from a sample. Six different divergent Wolbachia reference sequences were used to classify the infection status of each Drosophila sample. False and true positives and negatives are given as counts. False positive rate = (False Positive / (False Positive + True Negative)…
Reference (Supergroup)	True Positive	True Negative	False Positive	False Negative	False Positive Rate	False Negative Rate
wMel (Supergroup A)	85	73	0	0	0	0
wBm (Supergroup D)	85	73	0	0	0	0
wOo (Supergroup C)	80	73	0	5	0	0.0588235
wCle (Supergroup F)	85	73	0	0	0	0
wPip (Supergroup B)	85	73	0	0	0	0
wPpe (Supergroup L)	0	73	0	85	0	1
