## Supplementary Table S9 for "Deep data mining reveals variable abundance and distribution of microbial reproductive manipulators within and among diverse host species"

### Sheet: Sheet1
Table S9. Arthropod species infection counts for Wolbachia, Arsenophonus, Rickettsia, Spiroplasma, and Cardinium from scanning the SRA database using our BLAST-based approach.
Host Species	Total Number Sampled	Wolbachia	Arsenophonus	Rickettsia	Spiroplasma	Cardinium
Abisara bifasciata	1	0	0	0	0	0
Acartia tonsa	2	0	0	0	0	0
Achroia grisella	1	0	0	0	0	0
Acromyrmex echinatior	4	4	0	0	0	0
Actias luna	2	0	0	0	0	0
Acyrthosiphon caraganae	1	0	0	0	0	0
Acyrthosiphon pisum	29	0	0	6	0	0
Adela reaumurella	1	1	0	0	0	0
Adranes taylori	1	0	0	0	0	0
Aedes aegypti	51	10	0	0	0	0
Aedes albopictus	20	0	0	0	0	0
Aegla longirostri	1	0	0	0	0	0
Aenictocupidus jacobsonorum	1	0	0	0	0	0
Aethina tumida	1	0	0	0	0	0
Agara belti	1	0	0	0	0	0
Agara michaeli	1	0	0	0	0	0
Agraulis vanillae	1	0	0	0	0	0
Agrilus planipennis	1	0	0	0	0	0
Alaus oculatus	1	0	0	0	0	0
Aldrichina grahami	1	0	0	0	0	0
Allancastria cerisyi	1	0	0	0	0	0
Allomerus octoarticulatus	1	1	0	0	0	0
Alloxysta arcuata	2	0	0	0	0	0
Alpheus bellulus	1	0	0	0	0	0
Alpheus cf. bouvieri CRH-2008	1	0	0	0	0	0
Alpheus cf. malleator CRH-2008	1	0	0	0	0	0
Alpheus inopinatus	1	0	0	0	0	0
Alpheus lobidens	1	0	0	0	0	0
Alpheus randalli	1	0	0	0	0	0
Amphibalanus amphitrite	1	0	0	0	0	0
Amphinemura sulcicollis	1	0	0	0	0	0
Amphizoa insolens	1	1	0	0	0	0
Amrasca biguttula	1	0	0	0	0	0
Amyelois transitella	1	0	0	0	0	0
Analcellicampa danfengensis	1	0	0	0	0	0
Anastrepha ludens	2	0	0	0	0	0
Anastrepha suspensa	2	2	0	0	0	0
Andricus curvator	4	0	0	0	0	0
Andricus grossulariae	7	0	0	0	0	0
Andricus inflator	3	0	0	0	0	0
Andricus quercuslanigera	1	0	0	0	0	0
Andricus quercusramuli	4	0	0	0	0	0
Androctonus mauritanicus	1	0	0	1	0	0
Anelosimus studiosus	1	0	0	0	0	0
Anisolabis maritima	1	0	0	0	0	0
Anisynta dominula	1	0	0	0	1	0
Anopheles albimanus	2	0	0	0	0	0
Anopheles arabiensis	450	0	0	0	0	0
Anopheles atroparvus	2	0	0	0	0	0
Anopheles bwambae	3	0	0	0	0	0
Anopheles christyi	1	0	0	0	0	0
Anopheles coluzzii	69	0	0	0	0	0
Anopheles culicifacies	6	0	0	0	0	0
Anopheles culicifacies D	4	0	0	0	0	0
Anopheles daciae	6	0	0	0	0	0
Anopheles dirus	5	0	0	0	0	0
Anopheles epiroticus	13	0	0	0	0	0
Anopheles farauti	19	0	0	0	0	0
Anopheles fontenillei	4	0	0	0	0	0
Anopheles funestus	816	0	0	1	0	0
Anopheles gambiae	14258	3	0	0	0	0
Anopheles maculatus	2	0	0	0	0	0
Anopheles melas	12	0	0	0	0	0
Anopheles merus	68	0	0	0	0	0
Anopheles messeae	6	0	0	0	0	0
Anopheles minimus	3	0	0	0	0	0
Anopheles quadriannulatus	12	0	0	0	0	0
Anopheles sinensis	3	0	0	0	0	0
Anopheles stephensi	7	0	0	0	0	0
Anoplophora glabripennis	1	0	0	0	0	0
Anostostomatidae	1	0	0	0	0	0
Antarctophthirus microchir	1	0	0	0	0	0
Antheraea yamamai	1	0	0	0	0	0
Anthonomus grandis	1	0	0	0	0	0
Aphantopus hyperantus	1	0	0	0	0	0
Aphelinus certus	1	1	0	0	0	0
Aphidius ervi	2	0	0	0	0	0
Aphis craccivora	3	0	0	0	0	0
Aphis fabae	1	0	0	0	0	0
Aphis glycines	26	1	0	0	0	0
Apis cerana	247	0	1	0	0	0
Apis cerana japonica	1	0	0	0	0	0
Apis dorsata	2	0	0	0	0	0
Apis mellifera	804	0	2	0	9	0
Apocyclops royi	1	0	0	0	0	0
Apodemia ares	1	0	0	0	0	0
Apodemia arnacis	1	0	0	0	0	0
Apodemia chisosensis	1	0	0	0	0	0
Apodemia duryi	1	0	0	0	0	0
Apodemia hepburni	1	0	0	0	0	0
Apodemia hypoglauca	1	0	0	0	0	0
Apodemia mejicanus	1	0	0	0	0	0
Apodemia mormo	1	0	0	0	0	0
Apodemia multiplaga	1	0	0	0	0	0
Apodemia murphyi	1	0	0	0	0	0
Apodemia nais	1	0	0	0	0	0
Apodemia palmerii	1	0	0	0	0	0
Apodemia virgulti	1	0	0	0	0	0
Apodemia walkeri	1	0	0	0	0	0
Apodemia zela	1	0	0	0	0	0
Apolygus lucorum	1	0	0	0	0	0
Apostictopterus fuliginosus	1	1	0	0	0	0
Aptinothrips rufus	1	1	0	0	0	0
Apyrrothrix aesculapus	1	0	0	0	0	0
Apyrrothrix araxes	1	0	0	0	0	0
Apyrrothrix arizonae	1	0	0	0	0	0
Apyrrothrix chalybea	1	0	0	0	0	0
Apyrrothrix hoffmanni	1	0	0	0	0	0
Apyrrothrix hygieia	1	0	0	0	0	0
Apyrrothrix maculosa	1	0	0	0	0	0
Apyrrothrix (Melanopyge) sp. n. Burns01	1	0	0	0	0	0
Apyrrothrix mulleri	1	0	0	0	0	0
Apyrrothrix sangaris	1	0	0	0	0	0
Aquatica lateralis	1	1	0	0	0	0
Araneus bicentenarius	1	0	0	0	0	0
Archon apollinus	1	0	0	0	0	0
Ardaris aerata	1	0	0	0	0	0
Ardaris eximia	1	1	0	0	0	0
Ardaris minthe	1	1	0	0	0	0
Ardaris pityusa	1	1	0	0	1	0
Ardaris sela	2	2	0	0	2	0
Armadillidium nasatum	1	0	0	0	0	0
Armadillidium vulgare	2	0	0	0	0	0
Artemia franciscana	2	0	0	0	0	0
Ashtoret lunaris	1	0	0	0	0	0
Aspitha agenoria	3	2	0	0	0	0
Aspitha bassleri	1	0	0	0	0	0
Astacopsis gouldi	2	0	0	0	0	0
Astacus astacus	4	0	0	0	0	0
Astacus leptodactylus	4	0	0	0	0	0
Asymmetricata circumdata	1	0	0	0	0	0
Athalia rosae	5	0	0	0	0	0
Atropacarus striculus	1	0	0	0	0	0
Atrophaneura alcinous	1	0	0	0	0	0
Atrophaneura dixoni	1	0	0	0	0	0
Atta colombica	1	0	0	0	0	0
Atta sexdens	1	0	0	0	0	0
Atypoides riversi	1	0	0	0	0	0
Aulacidea tavakolii	2	0	0	0	0	0
Austropotamobius pallipes	2	0	0	0	0	0
Austropotamobius torrentium	2	0	0	0	0	0
Austruca lactea	1	0	0	0	0	0
Axianassa australis	1	0	0	0	0	0
Aylax hypecoi	2	0	0	0	0	0
Azonax typhaon	2	2	0	0	0	0
Bactericera cockerelli	1	1	0	0	0	0
Bactrocera latifrons	2	1	0	0	0	0
Bactrocera oleae	1	0	0	0	0	0
Bactrocera tryoni	2	0	0	0	0	0
Baeotis zonata	1	0	0	0	0	0
Baetis rhodani	1	0	0	0	0	0
Barca bicolor	1	0	0	0	0	0
Baronia brevicornis	1	0	0	0	0	0
Battus belus	1	1	0	0	0	0
Befrostia elegia	1	0	0	0	0	0
Befrostia lalannei	1	0	0	0	0	0
Belgica antarctica	24	0	0	0	0	0
Bembidion aeruginosum	1	0	0	0	0	0
Bembidion breve	6	0	0	0	1	0
Bembidion castor	1	0	0	0	0	0
Bembidion (Chilioperyphus) sp. 'Arica'	1	0	0	0	0	0
Bembidion clemens	1	0	0	1	0	0
Bembidion (Eupetedromus) sp. 'Inuvik'	2	0	0	0	0	0
Bembidion flohri	1	1	0	1	0	0
Bembidion lachnophoroides	1	0	0	0	0	0
Bembidion lapponicum	1	1	0	1	0	0
Bembidion laxatum	2	0	0	0	1	0
Bembidion lividulum	1	0	0	1	0	0
Bembidion musae	1	0	0	0	0	0
Bembidion nr. transversale OSAC:DRMaddison DNA2544	1	0	0	1	0	0
Bembidion nr. transversale OSAC:DRMaddison DNA3021	1	0	0	0	0	0
Bembidion nr. transversale OSAC:DRMaddison DNA3205	1	0	0	0	0	0
Bembidion nr. transversale OSAC:DRMaddison DNA5427	1	0	0	0	0	0
Bembidion nr. transversale OSAC:DRMaddison DNA5428	1	0	0	1	0	0
Bembidion nr. transversale OSAC:DRMaddison DNA5433	1	0	0	1	0	0
Bembidion obscuripenne	1	0	0	1	0	0
Bembidion orion	2	0	0	0	0	0
Bembidion scenicum	1	0	0	0	0	0
Bembidion sp. 'Desert Spotted'	1	1	0	1	0	0
Bembidion subfusum	1	0	0	0	0	0
Bembidion ulkei	1	0	0	0	0	0
Bemisia tabaci	118	1	0	2	0	1
Bhutanitis pulchristriata	1	0	0	0	0	0
Bibasis iluska	1	0	0	1	0	0
Bicyclus anynana	5	0	0	0	0	0
Biorhiza pallida	6	4	0	0	0	0
Birgus latro	1	0	0	0	0	0
Blattella germanica	2	0	0	0	0	0
Bolitophila cinerea	1	0	0	0	0	0
Bolitophila hybrida	1	0	0	0	0	0
Bombus asiaticus	1	0	0	0	0	0
Bombus bicoloratus	1	0	0	0	0	0
Bombus breviceps	1	0	0	0	0	0
Bombus impatiens	1	0	0	0	0	0
Bombus kashmirensis	1	0	0	0	0	0
Bombus ladakhensis	1	0	0	0	0	0
Bombus lepidus	1	0	0	0	0	0
Bombus lucorum	1	0	0	0	0	0
Bombus melanurus	1	0	0	0	0	0
Bombus personatus	1	0	0	0	0	0
Bombus pyrosoma	1	0	0	0	0	0
Bombus sibiricus	1	0	0	0	0	0
Bombus supremus	1	0	0	0	0	0
Bombus terrestris	120	0	0	0	0	0
Bombus terricola	17	0	0	0	0	0
Bombyx mandarina	4	0	0	0	0	0
Bombyx mori	36	0	0	0	0	0
Bootanomyia dorsalis	9	0	0	0	1	0
Bothriometopus macrocnemis	1	0	0	0	0	0
Bothriurus keyserlingi	1	0	0	0	0	0
Brachyptera putata	1	0	0	0	0	0
Bracon brevicornis	1	0	0	0	0	0
Brueelia antiqua	1	0	0	0	0	0
Busseola fusca	1	0	0	0	0	0
Butleria elwesi	1	0	0	0	0	0
Calanus finmarchicus	1	0	0	0	0	0
Calanus glacialis	1	0	0	0	0	0
Calephelis perditalis	1	0	0	0	0	0
Caligus rogercresseyi	2	0	0	0	0	0
Callaspidia notata	1	0	0	0	0	0
Callianassa ceramica	1	0	0	0	0	0
Callimorpha dominula	1	0	0	0	0	0
Calliphora vicina	2	0	0	0	0	0
Callirhytis sp. RG_2019_326	1	0	0	0	0	0
Callosobruchus chinensis	1	1	0	0	0	0
Callosobruchus maculatus	8	0	0	0	0	0
Calospila argenissa	1	0	0	0	0	0
Calycopis cecrops	1	0	0	0	0	0
Calydna sturnula	1	0	0	0	0	0
Cambaroides dauricus	2	0	0	0	0	0
Cambaroides japonicus	2	0	0	0	0	0
Cambaroides schrenckii	2	0	0	0	0	0
Cambaroides similis	2	0	0	0	0	0
Cambarus robustus	2	0	0	0	0	0
Cameraria ohridella	5	0	0	0	0	0
Campodea augens	1	0	0	0	0	0
Carabus iwawakianus	5	0	0	0	0	0
Carabus japonicus	2	0	0	0	0	0
Carabus maiyasanus	6	0	0	0	0	0
Carabus uenoi	6	0	0	0	0	0
Carcinus sp. TUMSAT-160502	1	0	0	0	0	0
Cardiocondyla obscurior	1	0	0	0	0	0
Cardisoma carnifex	1	0	0	0	0	0
Cardus crucifer	1	0	0	0	0	0
Caria ino	1	1	0	0	0	0
Caridina multidentata	1	0	0	0	0	0
Caridina nilotica	1	0	0	0	0	0
Carpelimus sp. HMR-1993	1	0	0	0	0	0
Carposina sasakii	1	0	0	0	0	0
Cataglyphis niger	33	2	0	0	0	0
Catajapyx aquilonaris	1	0	0	0	0	0
Catotricha subobsoleta	1	0	0	0	0	0
Cautires sp. DK-2019	1	0	0	0	0	0
Cecidostiba fungosa	9	0	0	0	0	0
Cecidostiba semifascia	1	0	0	0	0	0
Cecinothofagus ibarrai	1	0	0	0	0	0
Celaenorrhinus aurivittatus	1	1	0	0	0	0
Celaenorrhinus cf. opalinus JZ-2019	1	0	0	0	0	0
Celaenorrhinus ficulnea	1	0	0	0	0	0
Celaenorrhinus patula	1	0	0	0	0	0
Centruroides margaritatus	1	0	0	0	0	0
Centruroides sculpturatus	1	0	0	0	0	0
Cephus cinctus	1	0	0	0	0	0
Ceratina australensis	2	0	0	0	0	0
Ceratina calcarata	4	4	0	0	0	0
Ceratitis capitata	8	0	0	0	0	0
Ceratosolen solmsi	1	1	0	0	0	0
Ceroptres masudai	2	0	0	2	0	0
Chaetocneme critomedia	1	0	0	0	0	0
Chamunda chamunda	2	0	0	0	0	0
Chaoborus trivitattus	2	0	0	0	0	0
Charaxes varanes	1	1	0	0	0	0
Cheiroseius sp. HMR-1993	1	0	0	0	0	0
Cherax bicarinatus	1	0	0	0	0	0
Cherax cairnsensis	1	0	0	0	0	0
Cherax cartalacoolah	1	0	0	0	0	0
Cherax destructor	2	0	0	0	0	0
Cherax dispar	1	0	0	0	0	0
Cherax glaber	1	0	0	0	0	0
Cherax holthuisi	1	0	0	0	0	0
Cherax nucifraga	1	0	0	0	0	0
Cherax parvus	1	0	0	0	0	0
Cherax preissii	1	0	0	0	0	0
Cherax punctatus	1	0	0	0	0	0
Cherax quadricarinatus	7	0	0	0	0	0
Cherax quinquecarinatus	1	0	0	0	0	0
Cherax robustus	1	0	0	0	0	0
Cherax rotundus	1	0	0	0	0	0
Cherax setosus	1	0	0	0	0	0
Cherax tenuimanus	1	0	0	0	0	0
Chilo suppressalis	1	0	0	0	0	0
Chinavia impicticornis	1	0	0	0	0	0
Chinavia ubica	1	0	0	0	0	0
Chiromantes dehaani	1	0	0	0	0	0
Chironomus riparius	786	0	0	0	0	0
Chlaenius sericeus	5	0	0	0	0	0
Choristoneura fumiferana	1	0	0	0	0	0
Choristoneura occidentalis	3	0	0	0	0	0
Chrysina resplendens	1	0	0	0	0	0
Chrysodeixis includens	1	0	0	0	0	0
Chymomyza costata	1	0	0	0	0	0
Cimex lectularius	2	2	0	0	0	0
Cinara cedri	1	1	0	0	0	0
Cinara strobi	1	1	0	0	0	0
Cirrula hians	4	0	0	0	0	0
Clibanarius infraspinatus	1	0	0	0	0	0
Clogmia albipunctata	2	0	0	0	0	0
Clunio marinus	8	0	0	0	0	0
Coboldia fuscipes	2	0	0	0	0	0
Coeliades ramanatek	1	0	0	0	0	0
Coenobita brevimanus	1	0	0	0	0	0
Coenobita perlatus	1	0	0	0	0	0
Coenobita rugosus	1	0	0	0	0	0
Coenobita variabilis	1	0	0	0	0	0
Colias croceus	39	39	0	0	0	0
Colletes gigas	1	1	0	0	0	0
Columbicola adamsi	1	0	0	0	0	0
Columbicola altamimiae	1	0	0	0	0	0
Columbicola angustus	1	0	0	0	0	0
Columbicola arnoldi	1	0	0	0	0	0
Columbicola bacillus	2	0	0	0	0	0
Columbicola beccarii	1	0	0	0	0	0
Columbicola claviformis	1	0	0	0	0	0
Columbicola clayae	1	0	0	0	0	0
Columbicola claytoni	1	0	0	0	0	0
Columbicola columbae	2	0	0	0	0	0
Columbicola drowni	1	0	0	0	0	0
Columbicola elbeli	1	0	0	0	0	0
Columbicola eowilsoni	1	0	0	0	0	0
Columbicola exilicornis	3	0	0	0	0	0
Columbicola extinctus	1	0	0	0	0	0
Columbicola fortis	1	0	0	0	0	0
Columbicola gracilicapitis	1	0	0	0	0	0
Columbicola guimaraesi	2	0	0	0	0	0
Columbicola gymnopeliae	1	0	0	0	0	0
Columbicola harbisoni	1	0	0	0	0	0
Columbicola hoogstraali	1	0	0	1	0	0
Columbicola koopae	1	0	0	0	0	0
Columbicola macrourae	3	0	0	0	0	0
Columbicola malenkeae	1	0	0	0	0	0
Columbicola masoni	2	0	0	0	0	0
Columbicola mckeani	1	0	0	0	0	0
Columbicola meinertzhageni	1	0	0	0	0	0
Columbicola mjoebergi	2	0	0	0	0	0
Columbicola palmai	1	0	0	0	0	0
Columbicola paradoxus	1	0	0	0	0	0
Columbicola passerinae	2	0	0	0	0	0
Columbicola rodmani	1	0	0	0	0	0
Columbicola smithae	1	0	0	0	0	0
Columbicola sp. CospAplar	1	0	0	0	0	0
Columbicola sp. CospPaoen	1	0	0	0	0	0
Columbicola sp. CospStlug	1	0	0	0	0	0
Columbicola sp. CospStori	1	0	0	0	0	0
Columbicola sp. CospTucha	1	0	0	0	0	0
Columbicola sp. CospTutym	1	0	0	0	0	0
Columbicola sp. CospZemel	1	0	0	0	0	0
Columbicola taschenbergi	1	0	0	0	0	0
Columbicola tasmaniensis	1	0	0	0	0	0
Columbicola theresae	1	0	0	0	0	0
Columbicola timmermanni	1	0	0	0	0	0
Columbicola triangularis	1	0	0	0	0	0
Columbicola tschulyschman	1	0	0	0	0	0
Columbicola veigasimoni	1	0	0	0	0	0
Columbicola waiteae	1	0	0	0	0	0
Columbicola waltheri	1	0	0	0	0	0
Columbicola wecksteini	1	0	0	0	0	0
Columbicola wolffhuegeli	1	0	0	0	0	0
Columbicola wombeyi	1	0	0	0	0	0
Condylostylus patibulatus	2	0	0	0	0	0
Contarinia nasturtii	1	0	0	0	0	0
Copidosoma floridanum	2	0	0	0	0	0
Coproporus ventriculus	1	0	0	0	0	0
Cordylochernes scorpioides	1	0	0	0	0	0
Cornuphallus albafascia	1	0	0	0	0	0
Cranuca inversa	1	0	0	0	0	0
Crematogaster cerasi	1	0	0	0	0	0
Creonpyge creon	1	0	0	0	0	0
Cressida cressida	1	0	0	0	0	0
Croniades pieria pieria	1	0	0	0	0	0
Cryptocellus goodnighti	1	0	0	0	0	0
Cryptotermes secundus	1	0	0	0	0	0
Ctenoptilum multiguttata	1	1	0	0	0	0
Culex pipiens	9	7	0	0	0	0
Culex torrentium	2	0	0	0	0	0
Culicoides sonorensis	3	0	0	0	0	0
Curetis bulis	1	0	0	0	0	0
Curtos bilineatus	1	0	0	0	0	0
Curvie emesia	9	0	0	0	0	0
Cyclargus thomasi	1	0	0	0	0	0
Cyclograpsus granulosus	1	0	0	0	0	0
Cydia pomonella	18	0	0	0	0	0
Cyphomyrmex costatus	1	0	0	0	0	0
Cyprideis torosa	1	0	0	0	0	0
Dactylopius coccus	3	3	0	0	0	0
Dalla costala	1	0	0	0	0	0
Dalla cyprius quinka	1	0	0	0	0	0
Dalla eburones eburones	1	0	0	0	0	0
Dalla quadristriga	1	0	0	0	0	0
Dalotia coriaria	1	0	0	0	0	0
Danaus chrysippus	39	0	0	0	0	0
Danaus melanippus	1	0	0	0	0	0
Danaus plexippus	16	0	0	0	0	0
Daphnia magna	70	0	0	0	0	0
Daphnia obtusa	6	0	0	0	0	0
Daphnia pulex	331	0	0	0	0	0
Daphnia pulicaria	24	0	0	0	0	0
Darwinula stevensoni	1	0	0	0	0	0
Dasypogon diadema	1	1	0	0	0	0
Degeeriella rufa	1	0	0	1	0	0
Deinopsis erosa	1	0	0	0	0	0
Delias oraia	1	1	0	0	0	0
Delias pasithoe	1	0	0	0	0	0
Demodex folliculorum	1	0	0	0	0	0
Dendroctonus brevicomis	1	0	0	0	0	0
Dendroctonus jeffreyi	2	0	0	0	0	0
Dendroctonus ponderosae	38	2	0	0	0	0
Depressaria pastinacella	1	1	0	0	0	0
Dermacentor variabilis	1	0	0	0	0	0
Dermatophagoides farinae	4	0	0	0	0	0
Dermatophagoides pteronyssinus	5	0	0	0	0	0
Dexoris ruzzieri	1	0	0	0	0	0
Diabrotica barberi	1	0	0	0	0	0
Diabrotica virgifera	28	28	0	0	0	0
Diachasma alloeum	1	1	0	1	0	0
Diadocidia ferruginosa	1	0	0	0	0	0
Dianesia carteri	1	0	0	0	0	0
Diaphanes citrinus	1	0	0	0	0	0
Diaphanes mendax	1	0	0	0	0	0
Diaphanes nubilus	1	1	0	0	0	0
Diaphanes pectinealis	1	1	0	0	0	0
Diaphanes sp. FM11	1	0	0	0	0	0
Diaphorina citri	2	2	0	0	0	0
Diastrophus kincaidii	2	0	0	0	0	0
Dichelops melacanthus	1	0	0	0	0	0
Dinothrombium tinctorium	1	0	0	0	0	0
Diorhabda carinata	1	0	0	0	0	0
Diorhabda carinulata	1	0	0	0	0	0
Diploeciton nevermanni	1	1	0	0	0	0
Diplolepis spinosa	5	3	0	0	0	0
Dolomedes plantarius	1	0	0	0	0	0
Doru luteipes	1	0	0	0	0	0
Dorylogaster longipes	1	1	0	0	0	0
Dorymyrmex brunneus	1	0	0	0	0	0
Drilaster sp. FM16	1	0	0	0	0	0
Drilus mauritanicus	1	0	0	0	0	0
Drosophila albomicans	34	10	0	0	0	0
Drosophila aldrichi	1	0	0	0	0	0
Drosophila algonquin	1	0	0	0	0	0
Drosophila americana	14	0	0	0	0	0
Drosophila ananassae	7	7	0	0	0	0
Drosophila anomalata	2	2	0	0	0	0
Drosophila athabasca	29	0	0	0	0	0
Drosophila auraria	2	2	0	0	0	0
Drosophila biarmipes	2	0	0	0	0	0
Drosophila bifasciata	1	0	0	0	0	0
Drosophila bipectinata	2	0	0	0	0	0
Drosophila burlai	2	2	0	0	0	0
Drosophila busckii	2	0	0	0	0	0
Drosophila elegans	1	0	0	0	0	0
Drosophila ercepeae	2	0	0	0	0	0
Drosophila erecta	7	0	0	0	0	0
Drosophila eugracilis	3	0	0	0	0	0
Drosophila ficusphila	1	0	0	0	0	0
Drosophila grimshawi	2	0	0	0	0	0
Drosophila guanche	1	0	0	0	0	0
Drosophila guttifera	1	0	0	0	0	0
Drosophila heteroneura	2	0	0	0	0	0
Drosophila hydei	6	0	0	0	0	0
Drosophila immigrans	1	0	0	0	0	0
Drosophila kepulauana	3	0	0	0	0	0
Drosophila kikkawai	4	0	0	0	0	0
Drosophila kohkoa	2	0	0	0	0	0
Drosophila lacertosa	2	0	0	0	0	0
Drosophila lacteicornis	1	0	0	0	0	0
Drosophila leontia	2	1	0	0	0	0
Drosophila lowei	1	0	0	0	0	0
Drosophila lummei	2	0	0	0	0	0
Drosophila mauritiana	11	9	0	0	0	0
Drosophila melanica	2	0	0	0	0	0
Drosophila melanogaster	2377	857	0	0	0	0
Drosophila micromelanica	2	0	0	0	0	0
Drosophila miranda	20	0	0	0	0	0
Drosophila mojavensis	9	0	0	0	0	0
Drosophila montana	6	0	0	0	0	0
Drosophila nannoptera	2	0	0	0	0	0
Drosophila nasuta	19	2	0	0	0	0
Drosophila navojoa	1	0	0	0	0	0
Drosophila neonasuta	2	0	0	0	0	0
Drosophila nigromelanica	2	0	0	0	0	0
Drosophila nigrosparsa	1	0	0	0	0	0
Drosophila niveifrons	2	0	0	0	0	0
Drosophila novamexicana	8	0	0	0	0	0
Drosophila obscura	1	0	0	0	0	0
Drosophila orena	2	0	0	0	0	0
Drosophila ornatifrons	2	0	0	0	0	0
Drosophila pallidifrons	1	0	0	0	0	0
Drosophila pallidipennis	2	0	0	0	0	0
Drosophila pandora	3	3	0	0	0	0
Drosophila parapallidosa	1	0	0	0	0	0
Drosophila persimilis	8	0	0	0	0	0
Drosophila pseudoobscura	88	0	0	0	0	0
Drosophila pseudotalamancana	2	0	0	0	0	0
Drosophila pulaua	2	0	0	0	0	0
Drosophila quadrilineata	2	0	0	0	0	0
Drosophila repleta	1	0	0	0	0	0
Drosophila repletoides	2	0	0	0	0	0
Drosophila rhopaloa	1	1	0	0	0	0
Drosophila robusta	2	0	0	0	0	0
Drosophila saltans	2	0	0	0	0	0
Drosophila santomea	17	16	0	0	0	0
Drosophila sechellia	45	42	0	0	0	0
Drosophila sechellia x Drosophila simulans	2	2	0	0	0	0
Drosophila seriema	1	0	0	0	0	0
Drosophila serrata	110	0	0	0	0	0
Drosophila silvestris	2	0	0	0	0	0
Drosophila simulans	471	395	0	0	0	0
Drosophila sp. F DM-2019	1	0	0	0	0	0
Drosophila sp. (in: Insecta)	6	0	0	0	0	0
Drosophila subbadia	2	0	0	0	0	0
Drosophila subobscura	3	0	0	0	0	0
Drosophila sulfurigaster	25	0	0	0	0	0
Drosophila suzukii	1	1	0	0	0	0
Drosophila takahashii	2	0	0	0	0	0
Drosophila teissieri	30	20	0	0	0	0
Drosophila triauraria	3	3	0	0	0	0
Drosophila virilis	32	0	0	0	0	0
Drosophila willistoni	3	2	0	0	0	0
Drosophila yakuba	74	26	0	0	0	0
Drosophila yakuba x Drosophila teissieri	19	0	0	0	0	0
Drusilla canaliculata	1	0	0	0	0	0
Dryas iulia	1	0	0	0	0	0
Earota dentata	1	0	0	0	0	0
Ecitoglossa quadriceps	1	1	0	0	0	0
Ecitomorpha arachnoides	1	1	0	1	0	0
Ecitophya simulans	1	1	0	1	0	0
Ectatomma ruidum	13	0	0	0	0	0
Ectatomma tuberculatum	2	0	0	0	0	0
Elbella theseus	1	0	0	0	1	0
Emeia pseudosauteri	1	0	0	0	0	0
Emesis aerigera	1	0	0	0	0	0
Emesis angularis	1	0	0	0	0	0
Emesis aurimna	1	0	0	0	0	0
Emesis brimo	1	0	0	0	0	0
Emesis brimo vimena	1	0	0	0	0	0
Emesis castigata	1	0	0	0	0	0
Emesis cereus	1	0	0	0	0	0
Emesis condigna	1	0	0	0	0	0
Emesis cypria	1	0	0	0	0	0
Emesis diogenia	1	0	0	0	0	0
Emesis eurydice	1	0	0	0	0	0
Emesis fastidiosa	1	0	0	0	0	0
Emesis fatimella	1	0	0	0	0	0
Emesis furor	1	0	0	0	0	0
Emesis glaucescens	1	0	0	0	1	0
Emesis heterochroa	1	0	0	0	0	0
Emesis heteroclita	1	0	0	0	0	0
Emesis lacrines	1	0	0	0	0	0
Emesis liodes	1	0	0	0	0	0
Emesis lucinda	1	0	0	0	0	0
Emesis lupina	1	0	0	0	0	0
Emesis mandana	1	0	0	0	0	0
Emesis melancholica	1	0	0	0	0	0
Emesis neemias	1	0	0	0	0	0
Emesis ocypore	1	0	0	0	0	0
Emesis opaca	2	0	0	0	0	0
Emesis orichalceus	1	0	0	0	0	0
Emesis phyciodoides	1	0	0	0	0	0
Emesis poeas	1	0	0	0	0	0
Emesis progne	1	0	0	0	0	0
Emesis russula	1	0	0	0	0	0
Emesis satema	1	1	0	0	0	0
Emesis saturata	1	0	0	0	0	0
Emesis spreta	1	0	0	0	0	0
Emesis tegula	1	0	0	0	0	0
Emesis temesa	1	0	0	0	0	0
Emesis tenedia	1	0	0	0	0	0
Emesis vulpina	1	0	0	0	0	0
Engaeus lengana	2	0	0	0	0	0
Engaeus lyelli	1	0	0	0	0	0
Engaeus quadrimanus	1	0	0	0	0	0
Engaeus sericatus	1	0	0	0	0	0
Engaewa subcoerulea	1	0	0	0	0	0
Engaewa walpolea	1	0	0	0	0	0
Ephemera danica	1	0	0	0	0	0
Ephydra gracilis	2	0	0	0	0	0
Epinotia vertumnana	1	0	0	0	0	0
Epixanthus frontalis	1	0	0	0	0	0
Eriocheir sinensis	1	0	0	0	0	0
Eriopis connexa	1	0	0	1	0	0
Eristalis dimidiata	2	0	0	0	0	0
Eschatocerus acaciae	1	0	0	0	0	0
Euastacus spinifer	1	0	0	0	0	0
Euastacus yarraensis	2	0	0	0	0	0
Euborellia annulipes	1	0	0	0	0	0
Eueides isabella	3	0	0	0	0	0
Eueides tales	1	0	0	0	0	0
Eulimnadia texana	1	0	0	0	0	0
Eumaeus atala	1	0	0	0	0	0
Eumigus monticolus	2	0	0	0	0	0
Eupelmus annulatus	6	0	0	0	0	0
Eupelmus urozonus	6	0	0	0	0	0
Eurema mandarina	6	2	0	0	0	0
Eurosta solidaginis	1	1	0	0	0	0
Euryades corethrus	1	0	0	0	0	0
Eurybia lycisca	1	0	0	0	0	0
Eurymetropsis sp. XD-2019	1	0	0	0	0	0
Eurytemora affinis	1	0	0	0	0	0
Eurytides dolicaon deicoon	1	0	0	0	0	0
Eurytoma adleriae	9	1	1	0	0	0
Eurytoma brunniventris	9	1	1	0	0	0
Euschistus heros	1	1	0	0	0	0
Euselasia chrysippe	1	0	0	0	0	0
Eutreta diana	2	2	0	1	0	0
Exechia fusca	1	0	0	0	0	0
Eyprepocnemis plorans	2	0	0	0	0	0
Faxonius limosus	2	0	0	0	0	0
Faxonius luteus	1	0	0	0	0	0
Ferrisia virgata	1	0	0	0	0	0
Folsomia candida	1	0	0	0	0	0
Formica selysi	1	0	0	0	0	0
Frankliniella occidentalis	1	0	0	0	0	0
Gastroptychus investigatoris	1	0	0	0	0	0
Gastroptychus rogeri	1	0	0	0	0	0
Gebiacantha plantae	1	0	0	0	0	0
Gecarcoidea natalis	1	0	0	0	0	0
Gelasimus borealis	1	0	0	0	0	0
Geocharax gracilis	2	0	0	0	0	0
Gerris buenoi	2	2	0	0	0	0
Glena unipennaria	1	0	0	0	0	0
Globospongicola spinulatus	1	0	0	0	0	0
Glossina morsitans	5	2	0	0	0	0
Glossosoma conforme	2	0	0	0	0	0
Glyphotaelius pellucidus	1	0	0	0	0	0
Gnoriste bilineata	1	0	0	0	0	0
Gonioctena intermedia	1	0	0	0	0	0
Gonioctena quinquepunctata	2	0	0	0	0	0
Gramastacus insolitus	1	0	0	0	0	0
Gramastacus lacus	2	0	0	0	0	0
Granila paseas	1	1	0	0	0	0
Graphium androcles	1	0	0	0	0	0
Graphium doson	1	0	0	1	0	0
Graphium evemon	1	0	0	0	0	0
Graphium sarpedon	1	0	0	0	0	0
Grapholita molesta	1	0	0	0	0	0
Gridelliopus subsquamosus	1	0	0	0	0	0
Gryllotalpa major	2	0	0	0	0	0
Gunayan rhacia	2	0	0	0	0	0
Gunayan rubricollis	1	0	0	0	0	0
Hadogenes troglodytes	1	0	0	0	0	0
Haemaphysalis longicornis	1	0	0	0	0	0
Haematobia irritans	1	1	0	0	0	0
Haematopinus eurysternus	1	0	0	0	0	0
Halyomorpha halys	2	0	0	0	0	0
Haplopelma schmidti	1	0	0	0	0	0
Harmonia axyridis	19	1	0	0	0	0
Hasora badra badra	1	0	0	0	0	0
Hasora chromus	1	0	0	0	0	0
Hedickiana levantina	2	0	0	0	0	0
Heliconius atthis	4	0	0	0	0	0
Heliconius besckei	1	0	0	0	0	0
Heliconius burneyi	2	0	0	0	0	0
Heliconius charithonia	2	0	0	0	0	0
Heliconius clysonymus	6	0	0	0	0	0
Heliconius cydno	95	0	0	0	2	0
Heliconius cydno chioneus x Heliconius melpomene rosina	359	0	0	0	0	0
Heliconius demeter	1	0	0	0	0	0
Heliconius elevatus	12	0	0	0	0	0
Heliconius erato	265	0	0	0	1	0
Heliconius ethilla	4	0	0	0	0	0
Heliconius hecale	10	0	0	0	1	0
Heliconius hecalesia	2	0	0	0	0	0
Heliconius hecuba	1	0	0	0	0	0
Heliconius hermathena	3	0	0	0	0	0
Heliconius heurippa	2	0	0	0	0	0
Heliconius hierax	1	0	0	0	0	0
Heliconius himera	16	0	0	0	0	0
Heliconius hortense	1	0	0	0	0	0
Heliconius ismenius	6	0	0	0	1	0
Heliconius melpomene	184	0	0	0	5	0
Heliconius melpomene malleti x Heliconius melpomene plesseni	1	0	0	0	0	0
Heliconius melpomene melpomene x Heliconius melpomene rosina	73	0	0	0	0	0
Heliconius numata	25	0	0	0	2	0
Heliconius pachinus	12	0	0	0	0	0
Heliconius pardalinus	12	0	0	0	0	0
Heliconius pardalinus ssp. n. KMK-2015	3	0	0	0	0	0
Heliconius ricini	1	0	0	0	0	0
Heliconius sapho	1	0	0	0	0	0
Heliconius sara	5	0	0	0	0	0
Heliconius telesiphe	6	0	0	0	0	0
Heliconius timareta	16	0	0	0	0	0
Heliconius timareta ssp. NG-2008	10	0	0	0	0	0
Heliconius wallacei	2	0	0	0	0	0
Heliconius xanthocles	1	0	0	0	0	0
Helicoverpa armigera	6	0	0	0	0	0
Helicoverpa zea	4	0	0	0	0	0
Heliothis virescens	2	0	0	0	0	0
Hemaris fuciformis	1	0	0	0	0	0
Hemigrapsus takanoi	1	0	0	0	0	0
Hewitsoniella migonitis	1	0	0	0	0	0
Hirtodrosophila duncani	2	0	0	0	0	0
Holcocephala fusca	2	2	0	0	2	0
Homalodisca vitripennis	2	2	0	0	0	0
Homarus gammarus	6	0	0	0	0	0
Hoplopleura arboricola	1	0	0	0	0	0
Hyalella azteca	1	0	0	0	0	0
Hycleus cichorii	1	0	0	0	0	0
Hycleus phaleratus	1	0	0	0	0	0
Hymenoptera sp. BOLD:AAH0848	1	0	0	0	0	0
Hypermnestra helios	2	0	0	0	0	0
Hypolimnas misippus	36	0	0	0	0	0
Hyposmocoma kahamanoa	1	0	0	0	0	0
Hypothenemus hampei	1	0	0	0	0	0
Ibacus alticrenatus	1	0	0	0	0	0
Ignelater luminosus	1	0	0	0	0	0
Iphiclides podalirius	1	1	0	0	0	0
Iraella hispanica	2	0	0	0	0	0
Isocolus centaureae	2	0	0	0	0	0
Isoperla grammatica	1	0	0	0	0	0
Ixodes scapularis	1	0	0	0	0	0
Jalmenus evagoras	1	0	0	0	0	0
Jemadia hospita hospita	1	0	0	0	0	0
Jemadia pseudognetus	1	1	0	0	1	0
Jemadia scomber	1	0	0	0	0	0
Jemadia suekentonmiller	1	0	0	0	1	0
Jera tricuspidata	1	0	0	0	0	0
Jonaspyge jonas	1	0	0	0	0	0
Jonaspyge tzotzili	1	0	0	0	0	0
Junonia coenia	1	0	0	0	0	0
Junonia oenone	1	0	0	0	0	0
Katreus dimidia	1	0	0	0	0	0
Katreus hollandi	1	0	0	0	0	0
Katreus holocausta	5	0	0	0	0	0
Katreus johnstonii	4	0	0	0	0	0
Labidoglobus nevermanni	1	1	0	0	0	0
Labidopullus appendiculatus	1	1	0	0	0	1
Ladona fulva	1	0	0	0	0	0
Lagriinae gen. n. sp. KKanda KK0290	1	0	0	0	0	0
Lamproptera meges	1	0	0	0	0	0
Laodelphax striatellus	1	1	0	0	0	0
Laomedia healyi	1	0	0	0	0	0
Laparus doris	4	0	0	0	0	0
Lasaia sula peninsularis	1	0	0	0	0	0
Lasioglossum albipes	148	147	0	3	0	0
Lasioglossum calceatum	2	2	0	0	0	0
Latrodectus hesperus	1	0	0	0	0	0
Laurentaeglyphea neocaledonica	1	0	0	0	0	0
Lednia tumana	1	0	0	0	0	0
Lepeophtheirus salmonis	44	0	0	0	0	0
Lepidochrysops patricia	1	0	0	0	0	0
Lepidurus apus	1	0	0	0	0	0
Lepidurus arcticus	1	0	0	0	0	0
Leptidea juvernica	50	24	0	0	0	0
Leptidea reali	30	0	0	0	0	0
Leptidea sinapis	84	61	0	0	0	0
Leptinotarsa decemlineata	1	0	0	0	0	0
Leptolycus sp. DK-2019	1	0	0	0	0	0
Leptotrombidium deliense	1	0	0	0	0	0
Leptuca spinicarpa	1	0	0	0	0	0
Lestremia cinerea	1	0	0	0	0	0
Limnogonus cereiventris	2	0	0	0	0	0
Limnogonus guttatus	1	0	0	0	0	0
Limnogonus hypoleucus	1	0	0	0	0	0
Limnogonus intermedius	1	0	0	0	0	0
Limnogonus poissoni	3	0	0	0	0	0
Limulus polyphemus	38	0	0	0	0	0
Linepithema humile	1	0	0	0	0	0
Linognathus spicatus	1	0	0	0	0	0
Lionepha casta	2	0	0	0	0	0
Lionepha chintimini	1	0	0	0	0	0
Lionepha erasa	4	1	0	0	0	0
Lionepha lindrothellus	1	0	0	1	0	0
Lionepha sp. 'Waterfalls'	4	4	0	0	0	0
Liposcelis sp. PH-2016	4	0	0	0	0	0
Liriomyza trifolii	2	2	0	0	0	0
Locusta migratoria	33	0	0	0	9	0
Loensus sp. MEL189	1	0	0	0	0	0
Lomis hirta	1	0	0	0	0	0
Losaria neptunus	1	0	0	0	0	0
Loxosceles reclusa	1	1	0	0	0	0
Lucidina sp. FM13	1	0	0	0	0	0
Lucilia cuprina	4	0	0	0	0	0
Lucilia sericata	2	0	0	0	0	0
Luciola sp. FM20	1	0	0	0	0	0
Luciola sp. FM23	1	0	0	0	0	0
Luehdorfia japonica	1	1	0	0	0	0
Lutzomyia longipalpis	5	0	0	0	0	0
Lymantria dispar	27	0	0	0	0	0
Lysiphlebus fabarum	15	0	0	0	0	0
Machilis hrabei	2	1	0	0	0	0
Maconellicoccus hirsutus	1	1	0	0	0	0
Macrobrachium bullatum	1	0	0	0	0	0
Macrocera vittata	1	0	0	0	0	0
Macrophthalmus darwinensis	1	0	0	0	0	0
Macrosiphum rosae	1	0	0	0	0	0
Macrosteles quadrilineatus	1	0	0	0	0	0
Macrotermes natalensis	2	0	0	0	0	0
Magicicada septendecim	1	0	0	0	0	0
Magicicada septendecula	1	0	0	0	0	0
Mahanarva spectabilis	1	1	0	0	0	0
Mamestra configurata	1	0	0	0	0	0
Maniola jurtina	1	0	0	0	0	0
Matsucoccus macrocicatrices	1	0	0	0	0	0
Mayetiola destructor	4	0	0	0	0	0
Mayetiola hordei	1	0	0	0	0	0
Meandrusa sciron aribbas	1	0	0	0	0	0
Medauroidea extradentata	1	0	0	0	0	0
Medioppia subpectinata	1	0	0	0	0	0
Megachile rotundata	26	0	0	0	1	0
Megacopta cribraria	1	1	0	0	0	0
Megalopta amoena	1	1	0	0	0	0
Megalopta genalis	19	0	0	0	0	0
Megaphragma amalphitanum	1	0	0	0	0	0
Megaselia abdita	2	2	0	0	0	0
Megaselia arizonensis	1	0	0	0	0	0
Megaselia nigra	1	0	0	0	1	0
Megaselia scalaris	1	0	0	0	0	0
Megaselia sordida	1	0	0	0	0	0
Megaselia sulphurizona	1	0	0	0	0	0
Megastigmus stigmatizans	10	0	0	0	4	0
Melambius mideltensis	1	0	0	0	0	0
Melanaphis sacchari	1	0	0	0	0	0
Melanis pixe	1	0	0	0	0	0
Melipona variegatipes	1	0	0	0	0	0
Melitaea cinxia	1	0	0	0	0	0
Melittobia digitata	1	0	0	0	0	0
Membracioides sp. UCR ENT 00026719	1	0	0	0	0	0
Mesocapnia arizonensis	1	0	0	0	0	0
Mesosemia grandis	1	1	0	0	0	0
Metanephrops sibogae	2	0	0	0	0	0
Metapenaeus ensis	1	0	0	0	0	0
Metapenaeus joyneri	1	0	0	0	0	0
Metrobates sp. XD-2019	3	0	0	0	0	0
Metrocoris sp. XD-2019	1	0	0	0	0	0
Microceris adonis	1	0	0	0	0	0
Microceris etna	1	0	0	0	0	0
Microceris iphinous	1	0	0	0	1	0
Microceris mariae	1	0	0	0	0	0
Microceris merops	1	0	0	0	1	0
Microceris miodesmiata	1	0	0	0	0	0
Microceris patrobas	1	0	0	0	1	0
Microceris scylla	1	0	0	0	0	0
Microceris theseus	1	0	0	0	0	0
Microceris variicolor	1	0	0	0	0	0
Microceris viriditas	1	0	0	0	0	0
Microplitis bicoloratus	1	0	0	0	0	0
Microplitis demolitor	1	0	0	0	0	0
Micropterix facetella	1	1	0	0	0	0
Microvelia sp. XD-2019	1	0	0	0	0	0
Mictyris longicarpus	1	0	0	0	0	0
Migonemyia migonei	1	0	0	0	0	0
Mimaenictus wilsoni	1	1	0	0	0	0
Mimoides lysithous	1	0	0	0	0	0
Mimoniades fallax	1	0	0	0	0	0
Mimoniades nurscia	2	0	0	0	0	0
Mimoniades ocyalus	1	0	0	0	0	0
Mimoniades pionia	1	0	0	0	1	0
Mimoniades versicolor	1	0	0	0	0	0
Minuca minax	1	0	0	0	0	0
Miquihuana rhadiniformis	1	0	0	0	0	0
Mitopus morio	1	0	0	0	0	0
Mochlonyx cinctipes	2	0	0	0	0	0
Monomorium pharaonis	1	0	0	0	0	0
Munida isos	1	0	0	0	0	0
Musca domestica	6	0	0	0	0	0
Mycetophilus sp. HMR-1993	1	0	0	0	0	0
Mycopsylla fici	2	2	0	0	0	0
Mycopsylla proxima	1	1	1	0	0	0
Myomenippe fornasinii	1	0	0	0	0	0
Myscelus amystis	1	1	0	0	0	0
Myscelus epimachia	1	0	0	0	0	0
Myscelus nobilis	1	0	0	0	0	0
Mysoria affinis	1	0	0	0	0	0
Mysoria ambigua	1	0	0	0	1	0
Mysoria barcastus	1	0	0	0	0	0
Mysoria catomelaena	1	0	0	0	0	0
Mysoria galgala	1	0	0	0	0	0
Mysoria sejanus	1	0	0	0	0	0
Mysoria xanthippe	1	0	0	0	1	0
Myzus persicae	2	0	0	0	0	0
Nannotrigona testaceicornis	1	0	0	0	0	0
Nasonia giraulti	1	0	0	0	0	0
Nasonia longicornis	1	0	0	0	0	0
Nasonia vitripennis	2	0	0	0	0	0
Nemophora degeerella	5	0	0	0	0	0
Neocaridina denticulata	1	0	0	0	0	0
Neodiprion lecontei	1	0	0	0	0	0
Neoglyphea inopinata	1	0	0	0	0	0
Neohaematopinus pacificus	1	0	0	0	0	0
Neomegalotomus parvus	1	0	0	0	0	0
Neotrogla sp. YK-2018	1	0	0	0	0	0
Nephrops norvegicus	2	0	0	0	0	0
Neruda aoede	1	0	0	0	0	0
Nesidiocoris tenuis	1	1	0	1	0	0
Neuroterus quercusbaccarum	6	0	0	0	0	0
Nicrophorus orbicollis	1	0	0	0	0	0
Nilaparvata lugens	1	0	0	0	0	0
Nomia melanderi	19	0	0	0	0	0
Nosphistia zonara	1	0	0	0	0	0
Notodromas monacha	1	0	0	0	0	0
Nymphidium onaeum	1	0	0	0	0	0
Nyssomyia intermedia	2	0	0	0	0	0
Ocypode ceratophthalmus	1	0	0	0	0	0
Oithona nana	1	0	0	0	0	0
Omalisus fontisbellaquei	1	0	0	1	0	0
Ombrastacoides huonensis	1	0	0	0	0	0
Omoglymmius hamatus	1	0	0	0	0	0
Oncopeltus fasciatus	2	0	0	0	0	0
Oniscus asellus	1	0	0	0	0	0
Onthophagus taurus	1	0	0	0	0	0
Oobius primorskyensis	1	0	0	0	0	0
Ooceraea biroi	2	0	0	0	0	0
Operophtera brumata	1	1	0	0	0	0
Ophion sp. MFW-1996	1	0	0	0	0	0
Oppiella nova	1	0	0	0	0	0
Orconectes luteus	1	0	0	0	0	0
Ormyrus nitidulus	10	0	1	0	1	0
Ormyrus pomaceus	9	0	0	0	0	0
Ornithoptera priamus	2	0	0	0	0	0
Ornithoptera richmondia	1	0	0	0	0	0
Oryctes borbonicus	1	0	0	0	0	0
Oryzaephilus surinamensis	25	25	0	1	0	0
Osborniella crotophagae	1	0	0	0	0	0
Oscinella sp. HMR-1993	1	0	0	0	0	0
Osmia bicornis	3	0	0	0	0	0
Ostrinia nubilalis	5	0	0	0	0	0
Oxynetra confusa	1	0	0	0	0	0
Oxynetra hopfferi	1	1	0	0	1	0
Oxynetra roscius	3	3	0	0	0	0
Oxynetra semihyalina	1	0	0	0	0	0
Oxynetra stangelandi	2	0	0	0	1	0
Oxypoda opaca	1	0	0	0	0	0
Pachliopta kotzebuea	1	0	0	0	0	0
Pachygrapsus marmoratus	1	0	0	0	0	0
Pachypsylla venusta	2	0	0	0	0	0
Pachysoma endroeydi	1	0	0	0	0	0
Pachysoma striatus	1	0	0	0	0	0
Pachythone gigas	1	0	0	0	0	0
Pacifastacus leniusculus	2	0	0	0	0	0
Palaemon carinicauda	1	0	0	0	0	0
Palaemon pacificus	1	0	0	0	0	0
Palaemon serenus	1	0	0	0	0	0
Pandalus borealis	1	0	0	0	0	0
Pandalus platyceros	1	0	0	0	0	0
Pandarus rhincodonicus	1	0	0	0	0	0
Papilio aegeus	12	0	0	0	0	0
Papilio alcmenor	1	1	0	0	0	0
Papilio alexanor	1	0	0	0	0	0
Papilio ambrax	13	0	0	0	0	0
Papilio antimachus	1	0	0	0	0	0
Papilio aristodemus	1	0	0	0	0	0
Papilio ascalaphus	5	1	0	0	0	0
Papilio bianor	2	0	0	0	0	0
Papilio bootes	1	0	0	0	0	0
Papilio castor	2	2	0	0	0	0
Papilio clytia	27	0	0	1	0	0
Papilio gambrisius	3	0	0	0	0	0
Papilio gigon	1	0	0	0	0	0
Papilio iswara	1	0	0	0	0	0
Papilio joanae	1	0	0	0	0	0
Papilio macilentus	1	0	0	0	0	0
Papilio memnon	42	0	0	0	0	0
Papilio nephelus	10	0	0	0	0	0
Papilio oenomaus	3	1	0	0	0	0
Papilio phestus	4	0	0	0	0	0
Papilio polymnestor	3	3	0	0	0	0
Papilio polytes	47	0	0	0	0	0
Papilio polyxenes	1	0	0	0	0	0
Papilio protenor	11	0	0	3	0	0
Papilio rumanzovia	47	0	0	0	0	0
Papilio sataspes	3	0	0	0	0	0
Papilio slateri	1	0	0	0	0	0
Papilio thaiwanus	1	0	0	0	0	0
Papilio thoas	1	0	0	0	1	0
Papilio tydeus	6	0	0	0	0	0
Papilio woodfordi	3	0	0	0	0	0
Papilio xuthus	1	0	0	0	0	0
Papilio zelicaon	1	0	0	0	0	0
Paracoccus marginatus	1	0	0	0	0	0
Paraleptophlebia vaciva	1	0	0	0	0	0
Paralithodes platypus	1	0	0	0	0	0
Parameletus columbiae	1	0	0	0	0	0
Paranephrops planifrons	1	0	0	0	0	0
Pararge aegeria	5	5	0	0	0	0
Parastacus brasiliensis	1	0	0	0	0	0
Parasteatoda tepidariorum	1	0	0	0	0	0
Paratya australiensis	1	0	0	0	0	0
Parelbella ahira ahira	1	0	0	0	0	0
Parelbella machaon	1	0	0	0	0	0
Parelbella macleannani	1	0	0	0	0	0
Parelbella polyzona	1	0	0	0	1	0
Parhyale hawaiensis	1	0	0	0	0	0
Parides photinus	1	0	0	0	0	0
Parnassius apollo	1	0	0	0	0	0
Parnassius honrathi	1	0	0	0	0	0
Parnassius imperator	1	0	0	0	0	0
Parnassius orleans	1	0	0	0	0	0
Parnassius smintheus	1	0	0	0	0	0
Parnips nigripes	1	0	0	0	0	0
Passova ganymedes	1	1	0	0	0	0
Passova nigrocephala	1	0	0	0	0	0
Passova passova	1	0	0	0	0	0
Pediaspis aceris	2	2	0	0	0	0
Pedicinus badii	1	0	0	0	0	0
Pediculus humanus	2	0	0	0	0	0
Penaeus japonicus	157	0	0	0	0	0
Penaeus latisulcatus	1	0	0	0	0	0
Penaeus merguiensis	1	0	0	0	0	0
Penaeus monodon	3	0	0	0	0	0
Penaeus stylirostris	1	0	0	0	0	0
Penaeus vannamei	1	0	0	0	0	0
Pentacheles laevis	1	0	0	0	0	0
Penthetria funebris	1	0	0	0	0	0
Periclistus sp. JH-2016	2	0	0	0	0	0
Petrolisthes haswelli	1	0	0	0	0	0
Phaenoglyphis villosa	2	0	0	0	0	0
Phallospinophylus setosus	2	1	0	0	0	0
Phanacis sp. JH-2016	2	0	0	0	0	0
Pharmacophagus antenor	1	0	0	0	0	0
Phausis reticulata	1	0	0	0	0	0
Pheidole obscurithorax	1	1	0	0	0	0
Pheidole oxyops	1	1	1	0	0	0
Pheidole tristis	1	1	0	0	0	0
Philaenus spumarius	1	1	0	0	0	0
Phlebotomus papatasi	1	0	0	0	0	0
Phoebis sennae	6	0	0	0	0	0
Phormia regina	2	0	0	0	0	0
Photinus pyralis	6	0	0	0	0	0
Photinus scintillans	1	0	0	0	0	0
Phrynus marginemaculatus	1	0	0	0	0	0
Phylacinus fisheri	1	0	0	0	0	0
Phymatodes lengi	1	0	0	0	0	0
Physconelloides emersoni	4	0	0	0	0	0
Physconelloides eurysema	27	0	0	0	0	0
Physconelloides robbinsi	4	0	0	0	0	0
Phytosciara flavipes	1	0	0	0	0	0
Pieris napi	2	0	0	0	0	0
Pieris rapae	2	0	0	0	0	0
Pilumnus vespertilio	1	0	0	0	0	0
Piruna aea	1	0	0	0	0	0
Pissodes strobi	1	1	0	0	0	0
Plagiodera versicolora	1	1	0	0	0	0
Plastocerus angulosus	1	0	0	0	0	0
Platyura marginata	1	0	0	0	0	0
Platyusa sonomae	1	0	0	0	0	0
Plutella australiana	13	13	0	0	0	0
Plutella xylostella	18	1	0	0	0	0
Podisus maculiventris	1	0	0	0	0	0
Pogonus chalceus	6	1	0	4	0	0
Polistes carolina	18	0	0	0	0	0
Polistes dominula	10	1	0	0	0	0
Polistes dorsalis	18	0	0	0	0	0
Polistes fuscatus	211	1	0	0	0	0
Polistes gallicus	2	2	0	0	0	0
Polistes metricus	19	0	0	0	0	0
Polistes perplexus	17	0	0	0	0	0
Polycheles baccatus	1	0	0	0	0	0
Polycheles coccifer	1	0	0	0	0	0
Polygonia c-album	1	1	0	0	0	0
Polypedilum nubifer	1	0	0	0	0	0
Polypedilum vanderplanki	1	0	0	0	0	0
Popillia japonica	2	0	0	0	0	0
Porcellio scaber	1	0	0	0	0	0
Porricondyla nigripennis	1	0	0	0	0	0
Portunus trituberculatus	1	0	0	0	0	0
Pristolycus sp. FM14	1	1	0	0	0	0
Proboscis propylea	1	0	0	0	0	0
Procambarus acutus	2	0	0	0	0	0
Procambarus clarkii	2	0	0	0	0	0
Proctacanthus coquilletti	1	0	0	0	0	0
Proechinophthirus fluctus	1	0	0	1	0	0
Protelbella alburna	1	0	0	0	1	0
Protelbella ruficauda	1	0	0	0	1	0
Protesilaus protesilaus	1	0	0	0	0	0
Protographium marcellus	1	0	0	0	0	0
Psammolestes tertius	1	0	0	0	0	0
Pseudamara arenaria	1	0	0	0	0	0
Pseudococcus longispinus	1	0	0	0	0	0
Pseudocoladenia festa	1	0	0	0	0	0
Pseudomimeciton antennatum	1	0	0	0	0	0
Pseudomyrmex concolor	1	0	0	0	0	0
Pseudomyrmex cubaensis	1	0	0	0	0	0
Pseudomyrmex dendroicus	1	0	0	0	0	0
Pseudomyrmex elongatus	1	0	0	0	0	0
Pseudomyrmex flavicornis	1	0	0	0	0	0
Pseudomyrmex gracilis	2	0	0	0	0	0
Pseudomyrmex pallidus	1	0	0	0	0	0
Pseudomyrmex sp. PSW-54	1	1	0	0	0	0
Pseudoneuroterus saliens	6	0	0	0	0	0
Pseudouroctonus apacheanus	1	0	0	0	0	0
Pterostichus melanarius	5	1	0	0	0	0
Pthirus gorillae	1	0	0	0	0	0
Puerulus angulatus	1	0	0	0	0	0
Pygoluciola sp. FM18	1	0	0	0	0	0
Pylocheles mortensenii	1	0	0	0	0	0
Pyractomena borealis	1	0	0	0	0	0
Pyrgomorpha conica	1	0	0	0	0	0
Pyrocoelia pectoralis	1	0	0	1	0	0
Pyrocoelia praetexta	1	0	0	0	0	0
Pyrocoelia pygidialis	1	0	0	0	0	0
Pyrocoelia thibetana	1	0	0	0	0	0
Pyrrhopyge amythaon	2	0	0	0	1	0
Pyrrhopyge aziza	2	0	0	0	0	0
Pyrrhopyge creona	1	0	0	0	0	0
Pyrrhopyge cressoni	1	0	0	0	1	0
Pyrrhopyge crida	1	0	0	0	0	0
Pyrrhopyge evansi	1	0	0	0	0	0
Pyrrhopyge guianae	1	0	0	0	0	0
Pyrrhopyge hadassa	1	0	0	0	0	0
Pyrrhopyge haemon	1	0	0	0	1	0
Pyrrhopyge kelita	1	0	0	0	0	0
Pyrrhopyge melanomerus	1	0	0	0	0	0
Pyrrhopyge papius	1	0	0	0	0	0
Pyrrhopyge pelota	1	0	0	0	0	0
Pyrrhopyge phidias	2	0	0	0	1	0
Pyrrhopyge proculus	2	0	0	0	0	0
Pyrrhopyge sadia	1	0	0	0	0	0
Pyrrhopyge schausi	1	0	0	0	1	0
Pyrrhopyge sergius	5	0	0	0	1	0
Pyrrhopyge tatei	1	0	0	0	0	0
Pyrrhopyge telassa	1	0	0	0	0	0
Pyrrhopyge thericles	4	0	0	0	0	0
Pyrrhopyge zenodorus	1	0	0	0	0	0
Quercophylus gonoporospinus	1	0	0	0	0	0
Qwaqwaia scolopiae	2	0	0	0	0	0
Remiarctus bertholdii	1	0	0	0	0	0
Rhagoletis pomonella	1	1	0	0	0	0
Rhagoletis zephyria	1	1	0	0	0	0
Rhagophthalmus giganteus	1	0	0	0	0	0
Rhagovelia reitteri	1	1	0	0	0	0
Rhagovelia sp. XD-2019	3	2	0	0	0	0
Rhinocypha anisoptera	1	1	0	0	0	0
Rhinorhipus tamborinensis	1	0	0	0	0	0
Rhodnius amazonicus	1	1	0	0	0	0
Rhodnius brethesi	2	2	0	0	0	0
Rhodnius colombiensis	1	0	0	0	0	0
Rhodnius domesticus	1	0	0	0	0	0
Rhodnius ecuadoriensis	2	0	0	0	0	0
Rhodnius milesi	1	0	0	0	0	0
Rhodnius montenegrensis	1	0	0	0	0	0
Rhodnius nasutus	2	1	0	0	0	0
Rhodnius neglectus	2	2	0	0	0	0
Rhodnius neivai	1	0	0	0	0	0
Rhodnius pallescens	1	0	0	0	0	0
Rhodnius pictipes	5	4	0	0	0	0
Rhodnius prolixus	4	0	0	0	0	0
Rhodnius robustus	7	2	0	0	0	0
Rhodnius sp. INCP	1	1	0	0	0	0
Rhodnius sp. NasG	1	0	0	0	0	0
Rhodnius stali	2	0	0	0	0	0
Rhopalosiphum maidis	1	0	0	0	0	0
Roeseliana roeselii	1	0	0	0	0	0
Samia cynthia pryeri	1	0	0	0	0	0
Samia ricini	1	0	0	0	0	0
Sarangesa brigida	1	0	0	0	0	0
Sarcophaga bullata	1	0	0	0	0	0
Sarcophagidae sp. BV-2014	2	0	0	0	0	0
Sarcoptes scabiei	7	0	0	0	0	0
Sarota myrtea	1	0	0	0	0	0
Satarupa nymphalis	1	1	0	0	0	0
Scaptocoris castanea	1	0	0	0	0	0
Scaptodrosophila lebanonensis	4	0	0	0	0	0
Scaptomyza elmoi	1	0	0	0	0	0
Scaptomyza flava	1	0	0	0	0	0
Scaptotrigona postica	1	0	0	0	0	0
Sceptobius lativentris	1	0	0	1	0	0
Schizaphis graminum	1	0	0	0	0	0
Scutigera coleoptrata	1	0	0	0	0	0
Scylla paramamosain	1	0	0	0	0	0
Selenophorus alternans	1	0	0	0	0	0
Sericinus montela	1	0	0	0	0	0
Sericostoma sp. HW-2014	1	0	0	0	0	0
Sertania guttata	1	0	0	1	0	0
Sesarmops intermedius	1	0	0	0	0	0
Sinella curviseta	1	0	0	0	0	0
Sipha flava	1	0	0	0	0	0
Sitodiplosis mosellana	1	0	0	0	0	0
Sitophilus oryzae	1	0	0	0	0	0
Sogatella furcifera	1	1	0	0	0	0
Solenopsis geminata	1	0	0	0	0	0
Solenopsis invicta	65	12	0	0	0	0
Solenopsis substituta	1	1	1	0	0	0
Sphyracephala brevicornis	2	2	0	0	0	0
Spodoptera exigua	1	0	0	0	0	0
Spodoptera frugiperda	32	0	0	0	0	0
Spodoptera litura	65	2	0	0	0	0
Spongicola levigatus	1	0	0	0	0	0
Stalachtis halloweeni	1	0	0	0	0	0
Steganacarus magnus	1	0	0	0	0	0
Stegodyphus dumicola	6	0	0	0	0	0
Stemonopa insignis	1	0	0	0	0	0
Stenocladius sp. FM17	1	1	0	0	0	0
Stenopus scutellatus	1	0	0	0	0	0
Stereomastis sculpta	1	0	0	0	0	0
Stictotarsus aequinoctialis	1	0	0	0	0	0
Stimulopalpus japonicus	1	0	0	0	0	0
Stiretrus anchorago	1	1	0	1	0	0
Strahlaxius plectrorhynchus	1	0	0	0	0	0
Strigamia maritima	1	0	0	0	0	0
Strongygaster brasiliensis	1	0	0	0	0	0
Styx infernalis	1	0	0	0	0	0
Sylvicola fuscatus	1	0	0	0	0	0
Symmachia rubina	1	0	0	0	0	0
Symmerus nobilis	1	1	0	0	0	0
Synergus japonicus	10	0	0	0	0	0
Synergus umbraculus	6	2	0	0	0	0
Tachypleus tridentatus	2	0	0	0	0	0
Taenaris catops	1	0	0	0	0	0
Tagiades gana meetana	1	0	0	0	0	0
Tapinoma sessile	1	0	0	0	0	0
Teinopalpus imperialis	1	0	0	0	0	0
Teleopsis dalmanni	7	0	0	0	0	0
Temnothorax longispinosus	1	0	0	0	0	0
Tenagogonus sp. XD-2019	1	0	0	0	0	0
Tenuibranchiurus glypticus	1	0	0	0	0	0
Tephritis californica	2	1	0	0	0	0
Tetradonia laticeps	1	0	0	0	0	0
Tetragonula carbonaria	1	0	0	0	0	0
Tetragonula clypearis	1	0	0	0	0	0
Tetragonula davenporti	1	0	0	0	0	0
Tetragonula hockingsi	1	0	0	0	0	0
Tetragonula mellipes	1	0	0	0	0	0
Tetramorium alpestre	2	0	0	0	0	0
Tetramorium bicarinatum	1	0	0	0	0	0
Tetramorium immigrans	1	0	0	0	0	0
Tetramorium parvispinum	1	0	0	0	0	0
Tetramorium simillimum	1	0	0	0	0	0
Tetranychus urticae	11	2	0	3	0	0
Thalamita crenata	1	0	0	0	0	0
Thalassina squamifera	1	0	0	0	0	0
Themira minor	2	0	0	0	0	0
Thenus orientalis	1	0	0	0	0	0
Theope publius	1	0	0	0	0	0
Thermobia domestica	1	0	0	0	0	0
Thisbe lycorias	1	0	0	0	0	0
Thitarodes armoricanus	4	0	0	0	0	0
Tigriopus californicus	18	0	0	0	0	0
Tigriopus japonicus	1	0	0	0	0	0
Timema cristinae	656	2	0	0	0	0
Tineola bisselliella	1	0	0	0	0	0
Tipula oleracea	2	0	0	0	0	0
Tisbe holothuriae	1	0	0	0	0	0
Tomocerus minor	1	0	0	0	0	0
Torymus auratus	10	0	0	0	0	0
Torymus bedeguaris	1	0	0	0	0	0
Torymus geranii	1	0	0	0	0	0
Toxidia parvulus	1	1	0	0	0	0
Trachelipus rathkii	2	0	0	0	0	0
Trachymyrmex cornetzi	1	0	0	0	0	0
Trachymyrmex septentrionalis	1	0	0	0	0	0
Trachymyrmex zeteki	1	0	0	0	0	0
Trachypachus gibbsii	1	0	0	0	0	0
Trepobates sp. XD-2019	1	0	0	0	0	0
Triatoma infestans	1	0	0	0	0	0
Trichoceridae sp. BV-2014	2	0	0	0	0	0
Trichogramma brassicae	1	0	0	0	0	0
Trichogramma pretiosum	2	0	0	0	0	0
Trichomalopsis dubius	1	0	0	0	0	0
Trichomalopsis sarcophagae	1	1	0	0	0	0
Trichonephila clavipes	1	1	0	0	0	0
Trichoplusia ni	4	0	0	0	0	0
Trichosia splendens	1	0	0	0	0	0
Trigona spinipes	1	0	0	0	0	0
Trinorchestia longiramus	1	0	0	0	0	0
Triodia sylvina	3	2	0	0	0	0
Trionymus perrisii	1	0	0	0	0	0
Triops cancriformis	4	0	0	0	0	0
Trithyreus pentapeltis	1	0	0	0	0	0
Trogonoptera brookiana	1	0	0	0	0	0
Troides rhadamantus	1	0	0	0	0	0
Tropilaelaps mercedesae	2	0	0	0	0	0
Trupanea jonesi	2	0	0	0	0	0
Trypaea australiensis	1	0	0	0	0	0
Tubuca capricornis	1	0	0	0	0	0
Tubuca polita	1	0	0	0	0	0
Tuxedo drakei	1	0	0	0	0	0
Tuxedo elongatus	1	0	0	1	0	0
Tuxedo flavicollis	1	0	0	0	0	0
Upogebia affinis	1	0	0	0	0	0
Upogebia bowerbankii	1	0	0	0	0	0
Uranotaenia unguiculata	1	0	0	0	0	0
Urophora cardui	1	1	0	0	0	0
Vaejovis deboerae	1	0	0	0	0	0
Vanessa tameamea	1	0	0	0	0	0
Vargula tsujii	1	0	0	0	0	0
Vespa velutina	2	0	0	0	0	0
Vesta saturnalis	1	1	0	0	0	0
Voragocoris sp. UCR ENT 00026652	1	0	0	0	0	0
Weissflogia rhopalogaster	1	0	0	0	0	0
Xanthosa xanthosa	1	0	0	0	0	0
Xylotrechus colonus	1	0	0	0	0	0
Yanguna cometes	1	0	0	0	0	0
Yanguna cosyra	1	0	0	0	0	0
Yanguna spatiosa	1	0	0	0	0	0
Yanguna thelersa	1	0	0	0	0	0
Zabuella tenellus	1	0	0	0	0	0
Zanna intricata	1	0	0	0	0	0
Zerynthia polyxena	1	0	0	0	0	0
Zonia zonia	2	2	0	0	1	0
