## Supplementary Table S10 for "Deep data mining reveals variable abundance and distribution of microbial reproductive manipulators within and among diverse host species"

### Sheet: Sheet1
Table S10. Nematode species infection counts for Wolbachia, Arsenophonus, Rickettsia, and Spiroplasma, Cardinium from scanning the SRA database using our BLAST-based approach. C. elegans is excluded.
Host Species	Total Number Sampled	Wolbachia	Arsenophonus	Rickettsia	Spiroplasma	Cardinium
Acrobeloides nanus	1	0	0	0	0	0
Ancylostoma caninum	24	0	0	0	0	0
Ancylostoma ceylanicum	1	0	0	0	0	0
Angiostrongylus cantonensis	6	0	0	0	0	0
Angiostrongylus costaricensis	2	0	0	0	0	0
Anguina agrostis	1	0	0	0	0	0
Anisakis simplex	3	0	0	0	0	0
Anisakis sp. HC-2005	1	0	0	0	0	0
Anisakis sp. MP-2005	1	0	0	0	0	0
Aphelenchus avenae	1	0	0	0	0	0
Ascaridia galli	8	0	0	0	0	0
Ascaris	81	0	0	0	0	0
Ascaris lumbricoides	8	0	0	0	0	0
Ascaris suum	4	0	0	0	0	0
Aspiculuris tetraptera	2	0	0	0	0	0
Brugia malayi	25	25	0	0	0	0
Brugia pahangi	7	7	0	0	0	0
Brugia timori	1	0	0	0	0	0
Bursaphelenchus mucronatus	5	0	0	0	0	0
Bursaphelenchus xylophilus	11	0	0	0	0	0
Caenorhabditis afra	1	0	0	0	0	0
Caenorhabditis becei	2	0	0	0	0	0
Caenorhabditis bovis	1	0	0	0	0	0
Caenorhabditis brenneri	1	0	0	0	0	0
Caenorhabditis briggsae	61	0	0	0	0	0
Caenorhabditis castelli	1	0	0	0	0	0
Caenorhabditis doughertyi	1	0	0	0	0	0
Caenorhabditis elegans	2710	0	0	0	0	0
Caenorhabditis guadeloupensis	1	0	0	0	0	0
Caenorhabditis inopinata	1	0	0	0	0	0
Caenorhabditis latens	1	0	0	0	0	0
Caenorhabditis macrosperma	1	0	0	0	0	0
Caenorhabditis monodelphis	1	0	0	0	0	0
Caenorhabditis nigoni	2	0	0	0	0	0
Caenorhabditis nouraguensis	3	0	0	0	0	0
Caenorhabditis panamensis	1	0	0	0	0	0
Caenorhabditis plicata	1	0	0	0	0	0
Caenorhabditis remanei	31	0	0	0	0	0
Caenorhabditis sinica	1	0	0	0	0	0
Caenorhabditis sp. 21 LS-2015	1	0	0	0	0	0
Caenorhabditis sp. 26 LS-2015	1	0	0	0	0	0
Caenorhabditis sp. 31 LS-2015	1	0	0	0	0	0
Caenorhabditis sp. 32 LS-2015	1	0	0	0	0	0
Caenorhabditis sp. 38 MB-2015	1	0	0	0	0	0
Caenorhabditis sp. 39 LS-2015	1	0	0	0	0	0
Caenorhabditis sp. 40 LS-2015	1	0	0	0	0	0
Caenorhabditis sp. 43 LS-2015	1	0	0	0	0	0
Caenorhabditis virilis	1	0	0	0	0	0
Caenorhabditis wallacei	1	0	0	0	0	0
Caenorhabditis zanzibari	1	0	0	0	0	0
Cyathostomum catinatum	1	0	0	0	0	0
Cylicostephanus goldi	2	0	0	0	0	0
Deladenus siricidicola	1	0	0	0	0	0
Dictyocaulus viviparus	1	0	0	0	0	0
Diploscapter coronatus	1	0	0	0	0	0
Diploscapter pachys	1	0	0	0	0	0
Dirofilaria immitis	13	0	0	0	0	0
Dracunculus insignis	7	0	0	0	0	0
Dracunculus lutrae	1	0	0	0	0	0
Dracunculus medinensis	384	0	0	0	0	0
Elaeophora elaphi	2	0	0	0	0	0
Enoplus brevis	1	0	0	0	0	0
Enterobius vermicularis	1	0	0	0	0	0
Globodera ellingtonae	1	0	0	0	0	0
Globodera pallida	14	0	0	0	0	0
Globodera rostochiensis	11	0	0	0	0	0
Globodera tabacum	1	0	0	0	0	0
Gongylonema pulchrum	1	0	0	0	0	0
Haemonchus contortus	766	0	0	0	0	0
Haemonchus placei	1	0	0	0	0	0
Halicephalobus gingivalis	4	0	0	0	0	0
Halicephalobus sp. NKZ332	1	0	0	0	0	0
Heligmosomoides polygyrus	2	0	0	0	0	0
Heterodera	3	0	0	0	0	0
Heterodera glycines	2	0	0	0	0	0
Heterorhabditis bacteriophora	1	0	0	0	0	0
Loa loa	1	0	0	0	0	0
Mansonella ozzardi	2	0	0	0	0	0
Meloidogyne chitwoodi	1	0	0	0	0	0
Mesorhabditis belari	4	0	0	0	0	0
Nippostrongylus brasiliensis	3	0	0	0	0	0
Onchocerca flexuosa	1	0	0	0	0	0
Onchocerca gutturosa	1	1	0	0	0	0
Onchocerca ochengi	14	14	0	0	0	0
Onchocerca volvulus	49	42	0	0	0	0
Oscheius tipulae	20	0	0	0	0	0
Panagrolaimus	11	0	0	0	0	0
Panagrolaimus davidi	1	0	0	0	0	0
Panagrolaimus sp. ES5	1	0	0	0	0	0
Panagrolaimus sp. PS1159	1	0	0	0	0	0
Panagrolaimus sp. PS1579	1	0	0	0	0	0
Panagrolaimus superbus	1	0	0	0	0	0
Parascaris equorum	1	0	0	0	0	0
Parastrongyloides trichosuri	11	0	0	0	0	0
Plectus sambesii	1	0	0	0	0	0
Poikilolaimus oxycercus	1	0	0	0	0	0
Pratylenchus neglectus	1	0	0	0	0	0
Pratylenchus penetrans	1	1	0	0	0	1
Pratylenchus thornei	1	0	0	0	0	0
Pristionchus borbonicus	48	0	0	0	0	0
Pristionchus occultus	1	0	0	0	0	0
Pristionchus pacificus	279	0	0	0	0	0
Pristionchus sp. 3 CW-2016	1	0	0	0	0	0
Propanagrolaimus	7	0	0	0	0	0
Rhabditophanes sp. KR3021	2	0	0	0	0	0
Romanomermis culicivorax	1	0	0	0	0	0
Rotylenchulus reniformis	1	0	0	0	0	0
Setaria labiatopapillosa	1	0	0	0	0	0
Soboliphyme baturini	1	0	0	0	0	0
Strongyloides papillosus	40	12	0	0	0	0
Strongyloides ratti	277	0	0	0	0	0
Strongyloides stercoralis	90	17	0	0	0	0
Strongyloides venezuelensis	3	0	0	0	0	0
Strongylus vulgaris	1	0	0	0	0	0
Subanguina moxae	1	0	0	0	0	0
Syphacia muris	2	0	0	0	0	0
Syphacia obvelata	4	0	0	0	0	0
Teladorsagia circumcincta	10	0	0	0	0	0
Thelazia callipaeda	1	0	0	0	0	0
Toxocara canis	2	0	0	0	0	0
Trichinella murrelli	1	0	0	0	0	0
Trichinella nativa	6	0	0	0	0	0
Trichinella pseudospiralis	1	0	0	0	0	0
Trichinella spiralis	4	0	0	0	0	0
Trichuris muris	20	0	0	0	0	0
Trichuris trichiura	1	0	0	0	0	0
Wuchereria bancrofti	43	0	0	0	0	0
Xiphinema americanum	1	0	0	0	0	0
