## Supplementary Table S11 for "Deep data mining reveals variable abundance and distribution of microbial reproductive manipulators within and among diverse host species"

### Sheet: Sheet1
Table S11. New found Wolbachia, Arsenophonus, Rickettsia, and Spiroplasma infections in arthropod species.
Host Species	Symbiont
Amphizoa insolens	Wolbachia
Anisynta dominula	Wolbachia
Apostictopterus fuliginosus	Wolbachia
Aquatica lateralis	Wolbachia
Ardaris eximia	Wolbachia
Ardaris minthe	Wolbachia
Ardaris pityusa	Wolbachia
Ardaris sela	Wolbachia
Ardaris sela periphema	Wolbachia
Aspitha agenoria	Wolbachia
Azonax typhaon	Wolbachia
Bembidion breve	Wolbachia
Bembidion lapponicum	Wolbachia
Bembidion laxatum	Wolbachia
Bembidion lividulum	Wolbachia
Bembidion obscuripenne	Wolbachia
Bembidion sp. 'Desert Spotted'	Wolbachia
Bibasis iluska	Wolbachia
Celaenorrhinus aurivittatus	Wolbachia
Columbicola hoogstraali	Wolbachia
Dorylogaster longipes	Wolbachia
Drosophila burlai	Wolbachia
Drosophila rhopaloa	Wolbachia
Ecitoglossa quadriceps	Wolbachia
Eutreta diana	Wolbachia
haraxes varanes	Wolbachia
Holcocephala fusca	Wolbachia
Loxosceles reclusa	Wolbachia
Megaselia abdita	Wolbachia
Stiretrus anchorago	Wolbachia
Timema cristinae	Wolbachia
Ormyrus nitidulus	Arsenophonus
Pheidole oxyops	Arsenophonus
Solenopsis substituta	Arsenophonus
Bembidion clemens	Rickettsia
Bembidion flohri	Rickettsia
Bembidion lapponicum	Rickettsia
Bembidion lividulum	Rickettsia
Bembidion obscuripenne	Rickettsia
Bibasis iluska	Rickettsia
Ceroptres masudai	Rickettsia
Columbicola hoogstraali	Rickettsia
Degeeriella rufa	Rickettsia
Ecitoglossa quadriceps	Rickettsia
Ecitomorpha arachnoides	Rickettsia
Ecitophya simulans	Rickettsia
Eutreta diana	Rickettsia
Graphium doson	Rickettsia
Lionepha lindrothellus	Rickettsia
Omalisus fontisbellaquei	Rickettsia
Papilio protenor	Rickettsia
Pogonus chalceus	Rickettsia
Pyrocoelia pectoralis	Rickettsia
Sceptobius lativentris	Rickettsia
Sertania guttata	Rickettsia
Stiretrus anchorago	Rickettsia
Trichonephila clavipes	Rickettsia
Tuxedo elongatus	Rickettsia
Anisynta dominula	Spiroplasma
Ardaris pityusa	Spiroplasma
Ardaris sela	Spiroplasma
Ardaris sela periphema	Spiroplasma
Bembidion breve	Spiroplasma
Bembidion laxatum	Spiroplasma
Bootanomyia dorsalis	Spiroplasma
Condylostylus patibulatus	Spiroplasma
Elbella theseus	Spiroplasma
Emesis glaucescens	Spiroplasma
Heliconius hecale	Spiroplasma
Heliconius numata	Spiroplasma
Holcocephala fusca	Spiroplasma
Jemadia pseudognetus	Spiroplasma
Jemadia suekentonmiller	Spiroplasma
Megastigmus stigmatizans	Spiroplasma
Microceris iphinous	Spiroplasma
Microceris merops	Spiroplasma
Microceris patrobas	Spiroplasma
Mimoniades pionia	Spiroplasma
Mysoria ambigua	Spiroplasma
Mysoria xanthippe	Spiroplasma
Ormyrus nitidulus	Spiroplasma
Oxynetra hopfferi	Spiroplasma
Oxynetra stangelandi	Spiroplasma
Papilio thoas	Spiroplasma
Parelbella polyzona	Spiroplasma
Protelbella alburna	Spiroplasma
Protelbella ruficauda	Spiroplasma
Pseudomyrmex veneficus	Spiroplasma
Pyrrhopyge amythaon	Spiroplasma
Pyrrhopyge cressoni	Spiroplasma
Pyrrhopyge haemon	Spiroplasma
Pyrrhopyge phidias	Spiroplasma
Pyrrhopyge schausi	Spiroplasma
Pyrrhopyge sergius	Spiroplasma
Sericomyrmex mayri	Spiroplasma
