## Supplementary Table S12 for "Deep data mining reveals variable abundance and distribution of microbial reproductive manipulators within and among diverse host species"

### Sheet: Sheet1
Table S12. Arthropod species infected with more than one endosymbiont taxon.
Species	Total Sampled	Wolbachia	Arsenophonus	Rickettsia	Spiroplasma	Cardinium
Apis mellifera	804	0	2	0	9	0
Ardaris pityusa	1	1	0	0	1	0
Ardaris sela	2	2	0	0	2	0
Bembidion flohri	1	1	0	1	0	0
Bembidion lapponicum	1	1	0	1	0	0
Bembidion sp. 'Desert Spotted'	1	1	0	1	0	0
Bemisia tabaci	118	1	0	2	0	0
Diachasma alloeum	1	1	0	1	0	0
Ecitomorpha arachnoides 1	1	0	1	0		0
Ecitophya simulans	1	1	0	1	0	0
Eurytoma adleriae	9	1	1	0	0	0
Eurytoma brunniventris	9	1	1	0	0	0
Eutreta diana	2	2	0	1	0	0
Holcocephala fusca	2	2	0	0	2	0
Jemadia pseudognetus	1	1	0	0	1	0
Lasioglossum albipes	148	147	0	3	0	0
Mycopsylla proxima	1	1	1	0	0	0
Nesidiocoris tenuis	1	1	0	1	0	0
Ormyrus nitidulus	10	0	1	0	1	0
Oryzaephilus surinamensis	25	25	0	1	0	0
Oxynetra hopfferi	1	1	0	0	1	0
Pheidole oxyops	1	1	1	0	0	0
Pogonus chalceus	6	1	0	4	0	0
Solenopsis substituta	1	1	1	0	0	0
Stiretrus anchorago	1	1	0	1	0	0
Tetranychus urticae	11	2	0	3	0	0
Zonia zonia	2	2	0	0	1	0
