## Supplementary Table S13 for "Deep data mining reveals variable abundance and distribution of microbial reproductive manipulators within and among diverse host species"

### Sheet: Sheet1
Table S13. Validation of Wolbachia references used to estimate Wolbachia titer. Reads from diverse arthropod samples were mapped to their closest reference using BWA and BLASTN. The depth ratio is the ratio of blastn to bwa for the closests and second closest reference from BLASTN.
Sample	Sample Species	Reference BWA Coverage	Reference	Reference Common Name	Depth Ratio
SRS311255	Drosophila ananassae	0.274875	GCF_008033215.1_ASM803321v1_genomic.fna.collapsed	Drosophila ananassae	1.38932
SRS311255			GCF_000333795.1_ASM33379v2_genomic.fna.collapsed	Drosophila suzukii	1.43224
SRS580017	Cimex lectularius	1.58858	GCF_000829315.1_ASM82931v1_genomic.fna.collapsed	Cimex lectularius (Supergroup F)	1.03776
SRS580017			GCF_001675695.1_ASM167569v1_genomic.fna.collapsed	Nomada flava	7.57506
SRS938487	Culex pipiens	0.539347	GCF_000208785.1_ASM20878v1_genomic.fna.collapsed	Culex pipiens	1.05127
SRS938487			GCF_000723225.2_Wolbachia_endosymbiont_wPip_Mol_of_Culex_molestus_genomic.fna.collapsed	Culex molestus	2.1852
SRS2378278	Drosophila yakuba	3.46589	GCF_005862115.1_ASM586211v1_genomic.fna.collapsed	Drosophila yakuba	1.01235
SRS2378278			GCF_005862135.1_ASM586213v1_genomic.fna.collapsed	Drosophila teissieri	1.01827
SRS2776219	Drosophila ananassae	3.69121	GCF_008033215.1_ASM803321v1_genomic.fna.collapsed	Drosophila ananassae	1.00567
SRS2776219			GCF_000333795.1_ASM33379v2_genomic.fna.collapsed	Drosophila suzukii	1.03251
SRS5333336	Culex molestus	1.12423	GCF_000208785.1_ASM20878v1_genomic.fna.collapsed	Culex pipiens (Supergroup B)	1.20359
SRS5333336			GCF_000723225.2_Wolbachia_endosymbiont_wPip_Mol_of_Culex_molestus_genomic.fna.collapsed	Culex molestus	2.63836
SRS4568297	Drosophila mauritiana	6.22867	GCF_004795975.1_ASM479597v1_genomic.fna.collapsed	Drosophila mauritiana	1.00742
SRS4568297			GCF_000376585.1_ASM37658v1_genomic.fna.collapsed	Drosophila simulans	1.03721
SRS590908	Dactylopius coccus	20.3604	GCF_001648015.1_ASM164801v1_genomic.fna.collapsed	Dactylopius coccus	1.01915
SRS590908			GCF_000204545.1_WVB_1.0_genomic.fna.collapsed	Nasonia vitripennis	1.25102
SRS725004	Operophtera brumata	1.71485	GCF_001266585.1_ASM126658v1_genomic.fna.collapsed	Operophtera brumata	1.03711
SRS725004			GCF_004795975.1_ASM479597v1_genomic.fna.collapsed	Drosophila mauritiana	0.922068
