## Supplementary Table S15 for "Deep data mining reveals variable abundance and distribution of microbial reproductive manipulators within and among diverse host species"

### Sheet: Sheet1
Table S16. Sample information for unpooled samples used to show the robustness of our method to sample variation.
SRS	Pool Status
SRS2569651	Pooled
SRS2569742	Pooled
SRS2569647	Pooled
SRS2569688	Pooled
SRS2569720	Pooled
SRS2569718	Pooled
SRS2569661	Pooled
SRS2569666	Pooled
SRS2569670	Pooled
SRS2569677	Pooled
SRS2569728	Pooled
SRS2569674	Pooled
SRS2569660	Pooled
SRS2569668	Pooled
SRS2569653	Pooled
SRS2569633	Pooled
SRS2569675	Pooled
SRS2569619	Pooled
SRS2569705	Pooled
SRS2569626	Pooled
SRS2569734	Pooled
SRS2569644	Pooled
SRS2569732	Pooled
SRS2569723	Pooled
SRS2569754	Pooled
SRS2569696	Pooled
SRS2569747	Pooled
SRS2569683	Pooled
SRS2569641	Pooled
SRS2569752	Pooled
SRS2569621	Pooled
SRS2569645	Pooled
SRS2569690	Pooled
SRS2569707	Pooled
SRS2569676	Pooled
SRS2569713	Pooled
SRS2569664	Pooled
SRS2569609	Pooled
SRS2569678	Pooled
SRS2569746	Pooled
SRS2569698	Pooled
SRS2569737	Pooled
SRS2569703	Pooled
SRS2569613	Pooled
SRS2569646	Pooled
SRS2569714	Pooled
SRS2569693	Pooled
SRS2569691	Pooled
SRS2569741	Pooled
SRS2569650	Pooled
SRS2569684	Pooled
SRS2569686	Pooled
SRS2569708	Pooled
SRS2569704	Pooled
SRS2569639	Pooled
SRS2569712	Pooled
SRS2569671	Pooled
SRS2569627	Pooled
SRS2569743	Pooled
SRS2569706	Pooled
SRS2569699	Pooled
SRS2569663	Pooled
SRS2569721	Pooled
SRS2569628	Pooled
SRS2569642	Pooled
SRS2569631	Pooled
SRS2569636	Pooled
SRS2569620	Pooled
SRS2569680	Pooled
SRS2569654	Pooled
SRS2569659	Pooled
SRS2569682	Pooled
SRS2569689	Pooled
SRS2569731	Pooled
SRS2569726	Pooled
SRS2569727	Pooled
SRS2569612	Pooled
SRS2569750	Pooled
SRS2569643	Pooled
SRS2569722	Pooled
SRS2569738	Pooled
SRS2569634	Pooled
SRS2569740	Pooled
SRS2569715	Pooled
SRS2569656	Pooled
SRS2569607	Pooled
SRS2569637	Pooled
SRS2569624	Pooled
SRS2569701	Pooled
SRS2569725	Pooled
SRS2569638	Pooled
SRS2569739	Pooled
SRS2569662	Pooled
SRS2569724	Pooled
SRS2569610	Pooled
SRS2569716	Pooled
SRS2569608	Pooled
SRS2569745	Pooled
SRS2569665	Pooled
SRS2569649	Pooled
ERS2866399	Pooled
ERS2866411	Pooled
ERS2855808	Pooled
ERS2855785	Pooled
SRS2947782	Pooled
ERS2855762	Pooled
SRS1257903	Pooled
ERS2866413	Pooled
ERS2866381	Pooled
ERS2866343	Pooled
ERS2855801	Pooled
SRS2947784	Pooled
ERS2855796	Pooled
SRS2947787	Pooled
SRS4190250	Pooled
ERS1733442	Pooled
SRS4190248	Pooled
SRS4190251	Pooled
ERS1733438	Pooled
ERS2855773	Pooled
ERS2866386	Pooled
ERS2855755	Pooled
SRS1257914	Pooled
ERS577588	Pooled
ERS2855768	Pooled
ERS2866357	Pooled
ERS2866428	Pooled
ERS2855792	Pooled
ERS2855769	Pooled
ERS2855807	Pooled
ERS2855812	Pooled
ERS2855788	Pooled
ERS2866396	Pooled
SRS1257908	Pooled
ERS2855777	Pooled
SRS4190253	Pooled
ERS2866345	Pooled
ERS2855778	Pooled
ERS2866360	Pooled
SRS2947777	Pooled
ERS2866375	Pooled
ERS2855782	Pooled
ERS2855816	Pooled
ERS2855761	Pooled
ERS2866356	Pooled
SRS2947791	Pooled
ERS577586	Pooled
ERS2855772	Pooled
ERS1306810	Pooled
ERS2866403	Pooled
ERS460561	Pooled
SRS940950	Not
SRS267482	Not
SRS941111	Not
SRS566629	Pooled
SRS940956	Not
SRS941055	Not
SRS941026	Not
SRS940948	Not
SRS941035	Not
SRS941105	Not
SRS941102	Not
SRS941063	Not
SRS940958	Not
SRS940974	Not
SRS211619	Not
SRS192806	Pooled
SRS940971	Not
SRS941066	Not
SRS941121	Not
SRS941103	Not
SRS941106	Not
SRS964917	Not
SRS941048	Not
SRS941018	Not
SRS941069	Not
SRS940981	Not
SRS941049	Not
SRS941024	Not
SRS941047	Not
SRS940926	Not
SRS940953	Not
SRS941001	Not
SRS941095	Not
SRS940963	Not
SRS941041	Not
SRS940980	Not
SRS901437	Not
SRS2378280	Not
SRS2378231	Not
SRS2378236	Not
SRS2378235	Not
SRS2378238	Not
SRS2378228	Not
SRS2378229	Not
SRS2378230	Not
SRS2378233	Not
SRS2378234	Not
SRS2378282	Not
SRS2795304	Pooled
SRS311269	Pooled
SRS2776219	Pooled
SRS311294	Pooled
SRS2378262	Not
SRS2378205	Not
SRS2378197	Not
SRS2378202	Not
SRS2378254	Not
SRS2378251	Not
SRS2378248	Not
SRS2378252	Not
SRS2378258	Not
SRS2378203	Not
SRS2378206	Not
SRS2378260	Not
SRS2378200	Not
SRS2378247	Not
SRS2378263	Not
SRS2378265	Not
SRS2378268	Not
SRS2378271	Not
SRS2378272	Not
SRS2378274	Not
SRS2378276	Not
SRS2378278	Not
SRS5353380	Not
SRS5353352	Not
SRS5353382	Not
SRS5353354	Not
SRS5353350	Not
SRS5353351	Not
SRS5353379	Not
SRS5353381	Not
SRS5353349	Not
SRS5353353	Not
ERS248758	Pooled
ERS248804	Pooled
ERS248788	Pooled
ERS1963768	Not
SRS4568296	Not
ERS1963770	Not
SRS4568297	Not
SRS4568295	Not
ERS1963767	Not
ERS1963769	Not
SRS2980128	Pooled
SRS2980129	Pooled
SRS2980130	Pooled
SRS2980131	Pooled
SRS1958664	Not
SRS4317821	Not
SRS4317831	Not
SRS4317839	Not
SRS4997868	Not
SRS4997853	Not
SRS4997869	Not
SRS570904
SRS3621957	Pooled
SRS3621955	Pooled
SRS3621956	Pooled
SRS5719573	Not
SRS5719572	Not
SRS5719574	Not
SRS590908	Pooled
SRS590893	Pooled
SRS590894	Pooled
SRS3190721	Not
SRS3190717	Not
SRS3953951	Not
SRS3953945	Not
SRS3190744	Not
SRS3190723	Not
SRS3190731	Not
SRS3190740	Not
SRS3190743	Not
SRS3953947	Not
SRS3953949	Not
ERS3423316	Not
ERS1828545	Not
ERS1828651	Not
ERS3423343	Not
ERS1828661	Not
ERS3423317	Not
ERS1828653	Not
ERS3423315	Not
ERS1828663	Not
ERS1828654	Not
ERS1828656	Not
ERS3423318	Not
ERS1828542	Not
ERS3423313	Not
ERS3423346	Not
ERS3423348	Not
ERS1828664	Not
ERS1828529	Not
ERS1828649	Not
ERS1828652	Not
ERS3423310	Not
ERS3423342	Not
ERS3423341	Not
ERS3423339	Not
ERS1828657	Not
ERS3423344	Not
ERS1828662	Not
ERS1828660	Not
ERS1828659	Not
ERS1828648	Not
ERS3423340	Not
ERS3423364	Not
ERS1828682	Not
ERS1828658	Not
ERS3423360	Not
ERS1828678	Not
ERS3423367	Not
ERS3423368	Not
ERS3423347	Not
ERS1828686	Not
ERS3423363	Not
ERS3423366	Not
ERS1828684	Not
ERS3423361	Not
ERS3423359	Not
ERS1828532	Not
ERS1828534	Not
ERS1828535	Not
ERS1828536	Not
ERS1828537	Not
ERS1828539	Not
ERS1828544	Not
ERS1828546	Not
ERS1828547	Not
ERS1828647	Not
ERS1828650	Not
ERS1828677	Not
ERS1828681	Not
ERS1828685	Not
SRS2378246	Not
SRS2378242	Not
SRS2378245	Not
SRS2378227	Not
SRS2378250	Not
SRS2378243	Not
SRS2378217	Not
SRS2378210	Not
SRS2378211	Not
SRS2378214	Not
SRS2378215	Not
SRS2378216	Not
SRS2378237	Not
SRS2378239	Not
SRS2378241	Not
SRS2378244	Not
SRS1133496	Pooled
SRS1133495	Pooled
SRS1133493	Pooled
SRS1133494	Pooled
SRS2378232	Not
SRS2378183	Not
SRS2378220	Not
SRS2378185	Not
SRS2378181	Not
SRS2378222	Not
SRS2378218	Not
SRS2378180	Not
SRS2378209	Not
SRS2378270	Not
SRS2378176	Not
SRS2378224	Not
SRS2378207	Not
SRS2378267	Not
SRS2378189	Not
SRS2378187	Not
SRS2378225	Not
SRS2378188	Not
SRS2378279	Not
SRS2378195	Not
SRS2378177	Not
SRS2378193	Not
SRS2378178	Not
SRS2378179	Not
SRS2378182	Not
SRS2378184	Not
SRS2378186	Not
SRS2378190	Not
SRS2378191	Not
SRS2378192	Not
SRS2378194	Not
SRS2378196	Not
SRS2378208	Not
SRS2378213	Not
SRS2378219	Not
SRS2378221	Not
SRS2378223	Not
SRS2378226	Not
SRS2378269	Not
SRS2378281	Not
SRS2795293	Pooled
ERS032728	Pooled
ERS032727	Pooled
ERS032730	Pooled
ERS032729	Pooled
SRS5333337	Pooled
SRS5333336	Pooled
SRS938487	Pooled
SRS5333338	Pooled
SRS938484	Pooled
SRS938483	Pooled
SRS938486	Pooled
SRS528956	Pooled
SRS528940	Pooled
SRS437832	Pooled
SRS528945	Pooled
SRS528947	Pooled
SRS528949	Pooled
SRS528950	Pooled
SRS528951	Pooled
SRS528955	Pooled
SRS528960	Pooled
ERS3518968	Pooled
ERS3518961	Pooled
ERS3518963	Pooled
ERS3518962	Pooled
ERS3518965	Pooled
ERS3518967	Pooled
ERS3518969	Pooled
ERS3518966	Pooled
ERS3518964	Pooled
ERS3518970	Pooled
ERS217190
ERS217188
SRS3400082
ERS1828556	Pooled
ERS3423327	Pooled
ERS3423322	Pooled
ERS3423326	Pooled
ERS1828551	Pooled
ERS3423325	Pooled
ERS1828565	Pooled
ERS3423328	Pooled
ERS1828557	Pooled
ERS3423323	Pooled
ERS1828567	Pooled
ERS3423321	Pooled
ERS3423320	Pooled
ERS1828549	Pooled
ERS1828552	Pooled
ERS1828554	Pooled
ERS1828555	Pooled
ERS1828559	Pooled
ERS1828560	Pooled
ERS1828561	Pooled
ERS1828562	Pooled
ERS1828564	Pooled
ERS1828566	Pooled
SRS5610513	Pooled
SRS5610507	Pooled
SRS5610535	Pooled
SRS5608077	Pooled
SRS5608321	Pooled
SRS5610529	Pooled
SRS5608322	Pooled
SRS5610520	Pooled
SRS5610526	Pooled
SRS5608076	Pooled
SRS5608075	Pooled
SRS5610536	Pooled
SRS5609339	Pooled
SRS5615855	Pooled
SRS5606391	Pooled
SRS5610515	Pooled
SRS5609338	Pooled
SRS5610521	Pooled
SRS5610533	Pooled
SRS5610516	Pooled
SRS5610510	Pooled
SRS5610517	Pooled
SRS5610514	Pooled
SRS5610530	Pooled
SRS5610531	Pooled
SRS5610511	Pooled
SRS5610525	Pooled
SRS5610524	Pooled
SRS5610508	Pooled
SRS5610527	Pooled
SRS5610509	Pooled
SRS5610522	Pooled
SRS5610532	Pooled
SRS5610534	Pooled
SRS5610518	Pooled
SRS5610512	Pooled
SRS5610519	Pooled
SRS5610528	Pooled
