## Supplementary Table S16 for "Deep data mining reveals variable abundance and distribution of microbial reproductive manipulators within and among diverse host species"

### Sheet: Sheet1
Table S16. SNPs in DGRP associated with titer. Results are sorted by p-value.
ID	Minor Allele	Major Allele	Ref Allele	MAF	SingleEff	Single MixedPval	Annotation
2R_4188324_SNP	T	C	C	0.1333	-2.303	5.03173e-08	BDTNP1_TFBS_da, BDTNP1_TFBS_dl, BDTNP1_TFBS_hb, BDTNP1_TFBS_twi, mE1_TFBS_cad
2R_17033306_SNP	G	A	A	0.375	1.55	8.9879e-08	XBP1
2R_9253988_SNP	C	T	T	0.09375	-2.549	1.13914e-07	CG17048
X_10804169_SNP	A	C	C	0.1129	-2.39	1.18088e-07	CG43901
2L_3419092_SNP	T	C	C	0.2333	-1.815	1.38575e-07	PGANT2
X_10801102_SNP	T	A	A	0.1094	-2.351	1.99686e-07	CG43901
X_10800923_SNP	A	C	C	0.125	-2.208	2.39818e-07	CG43901
X_10803973_SNP	G	T	T	0.125	-2.194	3.00662e-07	CG43901
X_10802443_SNP	G	A	A	0.125	-2.192	3.09111e-07	CG43901
X_10803600_SNP	T	G	G	0.1231	-2.189	3.11479e-07	CG43901
X_10803780_SNP	T	C	C	0.1231	-2.189	5.363e-07	CG43901
2R_9254061_SNP	A	C	C	0.1017	-2.482	4.768e-07	CG17048
X_10808787_SNP	G	A	A	0.125	-2.17	6.82e-07	CG43901
X_10802333_SNP	T	C	C	0.09524	-2.452	8.19e-07	CG43901
X_10802291_SNP	G	C	C	0.1094	-2.253	1.198e-06	CG43901
X_10804234_SNP	T	C	C	0.1094	-2.253	1.198e-06	CG43901
